# Transcriptomic responses to warming and cooling of an Arctic tundra soil microbiome

**DOI:** 10.1101/599233

**Authors:** Morten Dencker Schostag, Muhammad Zohaib Anwar, Carsten Suhr Jacobsen, Catherine Larose, Timothy M. Vogel, Lorrie Maccario, Samuel Jacquiod, Samuel Faucherre, Anders Priemé

**Author notes:** Corresponding author: Anders Priemé.

## Abstract

**Background:** Arctic surface soils experience pronounced seasonal changes in temperature and chemistry. However, it is unclear how these changes affect microbial degradation of organic matter, nitrogen cycling and microbial stress responses. We combined measurements of microbiome transcriptional activity, CO_2_ production, and pools of carbon and nitrogen to investigate the microbial response to warming in the laboratory, from −10 °C to 2 °C, and subsequent cooling, from 2 °C to −10 °C, of a high Arctic tundra soil from Svalbard, Norway.

**Results:** Gene expression was unaffected by warming from −10 °C to −2 °C and by cooling from −2 °C to −10 °C, while upon freezing (2 °C to −2 °C) a defense response against oxidative stress was observed. Following modest transcriptional changes one day after soil thaw, a more pronounced response was observed after 17 days, involving numerous functions dominated by an upregulation of genes involved in transcription, translation and chaperone activity. Transcripts related to carbohydrate metabolism and degradation of complex polymers (e.g. cellulose, hemicellulose and chitin) were also enhanced following 17 days of soil thaw, which was accompanied by a four-fold increase in CO_2_ production. In addition, anaerobic ammonium oxidation and turnover of organic nitrogen were upregulated. In contrast, nitrification, denitrification and assimilatory nitrate reduction were downregulated leading to an increase in the concentration of soil inorganic nitrogen.

**Conclusion:** the microorganisms showed negligible response to changes in sub-zero temperatures and a delayed response to thaw, which after 17 days led to upregulation of soil organic matter degradation and enhanced CO_2_ production, as well as downregulation of key pathways in nitrogen cycling and a concomitant accumulation of inorganic nitrogen available for plants.
