## Supporting Information Data Sheet S2 for "Transcriptomic responses to warming and cooling of an Arctic tundra soil microbiome"

### Sheet: Sheet1
COG_ID	COG_Category_lvl_1	COG_Category_lvl_2_2	Lvl_2_letter	COG_Category_lvl_3	Count	Up_or_down_regulated	X7_2_Thawing_2	X1_2_Thawing_1	X16_2_Thawing_3	X40_2_Thawing_4	X6_2_Freeze_1	X26_2_Freeze_2	X30_2_Freeze_3	X36_2_Freeze_4	norm.X7_2_Thawing_2	norm.X1_2_Thawing_1	norm.X16_2_Thawing_3	norm.X40_2_Thawing_4	norm.X6_2_Freeze_1	norm.X26_2_Freeze_2	norm.X30_2_Freeze_3	norm.X36_2_Freeze_4	baseMean	ThawPlus2	FreezePlus2	FoldChange	log2FoldChange	pvalue	padj	dispGeneEst	dispFit	dispMAP	dispersion	betaConv	maxCooks
COG1278	INFORMATION STORAGE AND PROCESSING	[K] Transcription	[K]	Cold shock proteins	1	up	22	14	18	13	293	216	229	217	13	10	16	12	324	230	259	291	144.31	13	276	21.683	4.438	1.38652e-59	7.57041e-57	0	0.0765	0.0392	0.0392	TRUE	0.0691
COG1062	METABOLISM	[C] Energy production and conversion	[C]	Zn-dependent alcohol dehydrogenases, class III	1	up	2	0	8	4	234	362	310	223	1	0	7	4	259	386	351	299	163.17	3	324	119.199	6.897	1.06343e-48	2.90316e-46	0.0523	0.074	0.0701	0.0701	TRUE	0.9678
NOG124330	POORLY CHARACTERIZED	[S] Function unknown	[S]	GE11259	1	up	99	80	54	72	661	560	321	258	59	59	47	66	730	596	363	345	283.33	58	508	8.809	3.139	2.35117e-27	4.27913e-25	0.0773	0.0657	0.0728	0.0728	TRUE	0.1149
NOG04830	POORLY CHARACTERIZED	[S] Function unknown	[S]	Putative uncharacterized protein yohC	1	up	0	0	0	0	373	117	229	152	0	0	0	0	412	125	259	204	124.93	0	250	1765.15	10.786	5.26552e-23	7.18743e-21	0.2526	0.0799	0.1436	0.1436	TRUE	0.13
COG4969_1	CELLULAR PROCESSES AND SIGNALING	[N] Cell motility	[N]	Tfp pilus assembly protein, major pilin PilA	1	up	0	0	0	0	98	99	62	30	0	0	0	0	108	105	70	40	40.51	0	81	573.657	9.164	7.36918e-17	5.74796e-15	0.185	0.1329	0.1528	0.1528	TRUE	0.137
COG4969_2	CELLULAR PROCESSES AND SIGNALING	[U] Intracellular trafficking, secretion, and vesicular transport	[U]	Tfp pilus assembly protein, major pilin PilA	1	up	0	0	0	0	98	99	62	30	0	0	0	0	108	105	70	40	40.51	0	81	573.657	9.164	7.36918e-17	5.74796e-15	0.185	0.1329	0.1528	0.1528	TRUE	0.137
COG3130	INFORMATION STORAGE AND PROCESSING	[J] Translation, ribosomal structure and biogenesis	[J]	Ribosome modulation factor	1	up	0	0	0	0	49	43	56	37	0	0	0	0	54	46	63	50	26.61	0	53	375.968	8.554	1.62411e-15	9.85293e-14	0	0.1739	0.0969	0.0969	TRUE	0.1331
COG1344	CELLULAR PROCESSES AND SIGNALING	[N] Cell motility	[N]	Flagellin and related hook-associated proteins	1	up	0	0	0	0	39	34	64	44	0	0	0	0	43	36	72	59	26.33	0	52	371.434	8.537	5.42231e-15	2.96058e-13	0.0792	0.1752	0.1351	0.1351	TRUE	0.0883
COG0089	INFORMATION STORAGE AND PROCESSING	[J] Translation, ribosomal structure and biogenesis	[J]	Ribosomal protein L23	1	up	4	2	0	0	78	31	47	38	2	1	0	0	86	33	53	51	28.39	1	56	50.585	5.661	1.18908e-14	5.90214e-13	0.1525	0.1664	0.161	0.161	TRUE	0.4558
COG0102	INFORMATION STORAGE AND PROCESSING	[J] Translation, ribosomal structure and biogenesis	[J]	Ribosomal protein L13	1	up	2	1	0	0	65	33	46	34	1	1	0	0	72	35	52	46	25.81	0	51	91.18	6.511	1.63746e-12	6.87731e-11	0	0.1776	0.1276	0.1276	TRUE	0.3196
COG0542	CELLULAR PROCESSES AND SIGNALING	[O] Posttranslational modification, protein turnover, chaperones	[O]	ATPases with chaperone activity, ATP-binding subunit	1	up	0	0	0	0	53	17	37	21	0	0	0	0	59	18	42	28	18.33	0	37	259.184	8.018	1.90077e-12	7.41301e-11	0.2345	0.2279	0.23	0.23	TRUE	0.0888
NOG151260	POORLY CHARACTERIZED	[S] Function unknown	[S]	Toxin of addiction system protein	1	up	0	0	0	0	42	24	26	16	0	0	0	0	46	26	29	21	15.35	0	30	217.375	7.764	4.478e-12	1.62999e-10	0.0856	0.2615	0.1904	0.1904	TRUE	0.4432
NOG12793	POORLY CHARACTERIZED	[S] Function unknown	[S]	Calcium ion binding protein	1	up	1837	1275	1335	1284	1963	1828	1834	1600	1093	944	1151	1186	2169	1947	2076	2142	1588.49	1094	2084	1.906	0.93	1.55012e-11	5.28979e-10	0.0049	0.0565	0.0177	0.0177	TRUE	0.1017
NOG134976	POORLY CHARACTERIZED	[S] Function unknown	[S]	Uncharacterized protein	1	up	0	0	0	0	59	24	58	6	0	0	0	0	65	26	66	8	20.55	0	41	290.993	8.185	1.65577e-11	5.31795e-10	0.8406	0.2091	0.4057	0.4057	TRUE	0.0808
NOG70701	POORLY CHARACTERIZED	[S] Function unknown	[S]	Putative uncharacterized protein	1	up	0	0	0	0	20	16	25	28	0	0	0	0	22	17	28	37	13.12	0	26	184.479	7.527	2.83706e-11	8.60576e-10	0.072	0.2968	0.2072	0.2072	TRUE	0.1043
NOG260111	POORLY CHARACTERIZED	[R] General function prediction only	[R]	Acetyltransferase	1	up	8	8	2	8	33	29	35	40	5	6	2	7	36	31	40	54	22.54	5	40	8.098	3.018	8.59564e-11	2.47012e-09	0	0.1955	0.1155	0.1155	TRUE	0.3689
NOG117528	POORLY CHARACTERIZED	[S] Function unknown	[S]	Putative uncharacterized protein	1	up	0	0	0	0	22	22	12	22	0	0	0	0	24	23	14	29	11.35	0	22	159.941	7.321	1.29071e-10	3.52364e-09	0.0415	0.3346	0.2209	0.2209	TRUE	0.1897
COG0209	METABOLISM	[F] Nucleotide transport and metabolism	[F]	Ribonucleotide reductase, alpha subunit	1	up	0	0	0	0	38	5	38	22	0	0	0	0	42	5	43	29	14.97	0	30	211.352	7.724	2.48201e-10	6.45322e-09	0.7226	0.2668	0.412	0.412	TRUE	0.4316
NOG82991	POORLY CHARACTERIZED	[S] Function unknown	[S]	Phosphatidylcholine-Sterol O-acyltransferase	1	up	0	0	0	0	30	12	14	22	0	0	0	0	33	13	16	29	11.4	0	23	160.682	7.328	2.87112e-10	7.12559e-09	0.1745	0.3332	0.2723	0.2723	TRUE	0.0475
NOG39490	INFORMATION STORAGE AND PROCESSING	[K] Transcription	[K]	Arc domain protein DNA binding domain protein	1	up	0	0	0	0	34	10	26	11	0	0	0	0	38	11	29	15	11.55	0	23	163.374	7.352	5.49225e-10	1.30381e-08	0.3132	0.3298	0.3242	0.3242	TRUE	0.07
COG4251	CELLULAR PROCESSES AND SIGNALING	[T] Signal transduction mechanisms	[T]	Bacteriophytochrome (light-regulated signal transduction histidine kinase)	1	up	0	0	0	0	19	17	12	16	0	0	0	0	21	18	14	21	9.26	0	18	130.682	7.03	8.25674e-10	1.81408e-08	0	0.3977	0.2284	0.2284	TRUE	0.1565
NOG149127	POORLY CHARACTERIZED	[S] Function unknown	[S]	Predicted protein	1	up	8	11	12	18	37	69	44	73	5	8	10	17	41	73	50	98	37.72	10	66	6.71	2.746	8.30621e-10	1.81408e-08	0.1483	0.1387	0.1437	0.1437	TRUE	0.2256
NOG17485	POORLY CHARACTERIZED	[S] Function unknown	[S]	Interphotoreceptor matrix proteoglycan 2	1	up	1	9	2	2	35	23	28	38	1	7	2	2	39	24	32	51	19.57	3	36	13.513	3.756	9.20341e-10	1.86113e-08	0.1761	0.2169	0.2029	0.2029	TRUE	0.9491
NOG291550	POORLY CHARACTERIZED	[S] Function unknown	[S]	Uncharacterized protein	1	up	0	0	0	0	22	25	12	10	0	0	0	0	24	27	14	13	9.74	0	20	138.09	7.109	8.93503e-10	1.86113e-08	0.08	0.3809	0.264	0.264	TRUE	0.0557
COG0643_1	CELLULAR PROCESSES AND SIGNALING	[T] Signal transduction mechanisms	[T]	Chemotaxis protein histidine kinase and related kinases	1	up	0	0	0	0	26	28	14	6	0	0	0	0	29	30	16	8	10.3	0	21	146.297	7.193	1.59378e-09	3.00071e-08	0.2893	0.363	0.3372	0.3372	TRUE	0.0969
COG0643_2	CELLULAR PROCESSES AND SIGNALING	[N] Cell motility	[N]	Chemotaxis protein histidine kinase and related kinases	1	up	0	0	0	0	26	28	14	6	0	0	0	0	29	30	16	8	10.3	0	21	146.297	7.193	1.59378e-09	3.00071e-08	0.2893	0.363	0.3372	0.3372	TRUE	0.0969
COG5531	INFORMATION STORAGE AND PROCESSING	[B] Chromatin structure and dynamics	[B]	SWIB-domain-containing proteins implicated in chromatin remodeling	1	up	0	4	2	3	21	27	23	19	0	3	2	3	23	29	26	25	13.86	2	26	14.751	3.883	1.8024e-09	3.182e-08	0	0.2838	0.16	0.16	TRUE	0.799
NOG261458	POORLY CHARACTERIZED	[S] Function unknown	[S]	Integral membrane protein	1	up	0	0	0	0	12	12	18	20	0	0	0	0	13	13	20	27	9.15	0	18	128.608	7.007	1.80663e-09	3.182e-08	0.0706	0.4019	0.2724	0.2724	TRUE	0.1644
COG1186	INFORMATION STORAGE AND PROCESSING	[J] Translation, ribosomal structure and biogenesis	[J]	Protein chain release factor B	1	up	0	0	2	2	24	24	20	17	0	0	2	2	27	26	23	23	12.63	1	25	31.336	4.97	3.4533e-09	5.89219e-08	0	0.3061	0.1667	0.1667	TRUE	0.3985
NOG06646	POORLY CHARACTERIZED	[S] Function unknown	[S]	Putative Omp2b porin	1	up	0	2	0	2	15	28	13	26	0	1	0	2	17	30	15	35	12.41	1	24	30.876	4.948	2.62307e-08	4.33998e-07	0	0.3107	0.2429	0.2429	TRUE	0.2255
COG0594	INFORMATION STORAGE AND PROCESSING	[J] Translation, ribosomal structure and biogenesis	[J]	RNase P protein component	1	up	0	0	0	0	14	18	4	16	0	0	0	0	15	19	5	21	7.57	0	15	106.766	6.738	4.77636e-08	7.67028e-07	0.3298	0.4742	0.4255	0.4255	TRUE	0.4036
COG2931	METABOLISM	[Q] Secondary metabolites biosynthesis, transport and catabolism	[Q]	RTX toxins and related Ca2+-binding proteins	1	up	0	0	0	0	16	16	5	10	0	0	0	0	18	17	6	13	6.72	0	14	95.051	6.571	7.48113e-08	1.16706e-06	0.1461	0.5275	0.3907	0.3907	TRUE	0.5845
NOG260854	POORLY CHARACTERIZED	[S] Function unknown	[S]	Uncharacterized protein	1	up	0	0	0	0	62	14	8	2	0	0	0	0	68	15	9	3	11.89	0	24	168.439	7.396	7.98815e-08	1.21154e-06	1.8699	0.3218	0.8003	0.8003	TRUE	1.331
NOG330576	POORLY CHARACTERIZED	[S] Function unknown	[S]	Putative uncharacterized protein	1	up	0	2	0	0	28	14	20	14	0	1	0	0	31	15	23	19	11.09	0	22	56.855	5.829	1.39038e-07	1.99775e-06	0	0.3411	0.2249	0.2249	TRUE	0.806
NOG68665	POORLY CHARACTERIZED	[S] Function unknown	[S]	Conserved hypothetical phage tail region protein	1	up	0	0	0	0	12	12	22	2	0	0	0	0	13	13	25	3	6.7	0	14	95.112	6.572	3.8707e-07	5.41897e-06	0.6546	0.5288	0.568	0.568	TRUE	0.0749
NOG81725	POORLY CHARACTERIZED	[S] Function unknown	[S]	Protein involved in methylation	1	up	0	0	0	0	18	6	14	4	0	0	0	0	20	6	16	5	5.93	0	12	84.129	6.395	5.05003e-07	6.89329e-06	0.357	0.5901	0.5078	0.5078	TRUE	0.0725
COG0080	INFORMATION STORAGE AND PROCESSING	[J] Translation, ribosomal structure and biogenesis	[J]	Ribosomal protein L11	1	up	12	7	13	12	44	28	35	21	7	5	11	11	49	30	40	28	22.6	8	37	4.302	2.105	5.99036e-07	7.9774e-06	0	0.1951	0.1098	0.1098	TRUE	0.2227
COG0158	METABOLISM	[G] Carbohydrate transport and metabolism	[G]	Fructose-1,6-bisphosphatase	1	up	0	0	0	0	9	5	13	8	0	0	0	0	10	5	15	11	5.09	0	10	71.726	6.164	8.40436e-07	1.09257e-05	0.0625	0.6794	0.4479	0.4479	TRUE	0.0853
NOG129971	CELLULAR PROCESSES AND SIGNALING	[O] Posttranslational modification, protein turnover, chaperones	[O]	Protease B	1	up	0	0	0	0	30	4	5	8	0	0	0	0	33	4	6	11	6.72	0	14	95.042	6.57	9.77491e-07	1.18833e-05	0.9865	0.5274	0.6874	0.6874	TRUE	1.2568
NOG239168	POORLY CHARACTERIZED	[S] Function unknown	[S]	Putative uncharacterized protein	1	up	0	0	0	0	19	11	10	2	0	0	0	0	21	12	11	3	5.84	0	12	82.938	6.374	9.64681e-07	1.18833e-05	0.5304	0.599	0.5775	0.5775	TRUE	0.0678
NOG301074	POORLY CHARACTERIZED	[S] Function unknown	[S]	Competence factor involved in DNA binding and uptake	1	up	0	0	0	0	6	12	30	2	0	0	0	0	7	13	34	3	7.01	0	14	99.285	6.634	9.7939e-07	1.18833e-05	1.1658	0.5082	0.7229	0.7229	TRUE	0.4248
COG0236_1	METABOLISM	[Q] Secondary metabolites biosynthesis, transport and catabolism	[Q]	Acyl carrier protein	1	up	0	0	0	0	22	6	5	6	0	0	0	0	24	6	6	8	5.55	0	11	78.539	6.295	1.46132e-06	1.59576e-05	0.5241	0.6274	0.5895	0.5895	TRUE	2.2691
COG0236_2	METABOLISM	[I] Lipid transport and metabolism	[I]	Acyl carrier protein	1	up	0	0	0	0	22	6	5	6	0	0	0	0	24	6	6	8	5.55	0	11	78.539	6.295	1.46132e-06	1.59576e-05	0.5241	0.6274	0.5895	0.5895	TRUE	2.2691
COG0333	INFORMATION STORAGE AND PROCESSING	[J] Translation, ribosomal structure and biogenesis	[J]	Ribosomal protein L32	1	up	0	0	0	0	13	7	10	4	0	0	0	0	14	7	11	5	4.81	0	9	68.232	6.092	1.45614e-06	1.59576e-05	0.0625	0.7151	0.477	0.477	TRUE	0.0754
COG0838	METABOLISM	[C] Energy production and conversion	[C]	NADH:ubiquinone oxidoreductase subunit 3 (chain A)	1	up	0	0	0	0	15	5	10	5	0	0	0	0	17	5	11	7	4.99	0	10	70.629	6.142	1.45493e-06	1.59576e-05	0.1848	0.6917	0.5042	0.5042	TRUE	0.1581
COG0197	INFORMATION STORAGE AND PROCESSING	[J] Translation, ribosomal structure and biogenesis	[J]	Ribosomal protein L16/L10E	1	up	0	3	11	5	29	32	27	24	0	2	9	5	32	34	31	32	18.14	4	32	8.279	3.049	1.7332e-06	1.85554e-05	0.3911	0.2297	0.2736	0.2736	TRUE	1.6216
COG0103	INFORMATION STORAGE AND PROCESSING	[J] Translation, ribosomal structure and biogenesis	[J]	Ribosomal protein S9	1	up	0	0	0	0	13	8	10	3	0	0	0	0	14	9	11	4	4.78	0	10	67.833	6.084	1.99378e-06	2.08037e-05	0.1157	0.7199	0.5134	0.5134	TRUE	0.088
NOG82261	POORLY CHARACTERIZED	[S] Function unknown	[S]	Uncharacterized protein	1	up	0	0	0	0	17	6	2	15	0	0	0	0	19	6	2	20	5.94	0	12	83.564	6.385	2.01941e-06	2.08037e-05	0.8855	0.5896	0.6861	0.6861	TRUE	0.0603
NOG71724	POORLY CHARACTERIZED	[S] Function unknown	[S]	Carbohydrate binding protein	1	up	52	17	20	24	78	58	118	33	31	13	17	22	86	62	134	44	51.08	21	82	3.911	1.968	2.4222e-06	2.44912e-05	0.1606	0.1167	0.1416	0.1416	TRUE	0.2495
NOG279070	POORLY CHARACTERIZED	[S] Function unknown	[S]	Putative uncharacterized protein	1	up	0	0	0	0	8	2	14	12	0	0	0	0	9	2	16	16	5.36	0	11	75.346	6.235	2.64756e-06	2.6283e-05	0.6238	0.6475	0.6396	0.6396	TRUE	0.191
COG1249	METABOLISM	[C] Energy production and conversion	[C]	Pyruvate/2-oxoglutarate dehydrogenase complex, dihydrolipoamide dehydrogenase (E3) component, and related enzymes	1	up	0	0	0	0	13	3	11	5	0	0	0	0	14	3	12	7	4.59	0	9	64.877	6.02	4.78834e-06	4.58673e-05	0.3297	0.7474	0.6013	0.6013	TRUE	0.0758
COG2010	METABOLISM	[C] Energy production and conversion	[C]	Cytochrome c, mono- and diheme variants	1	up	0	0	0	0	10	5	7	6	0	0	0	0	11	5	8	8	4.04	0	8	57.06	5.834	5.16664e-06	4.86377e-05	0	0.8411	0.5028	0.5028	TRUE	0.1052
NOG324064	POORLY CHARACTERIZED	[S] Function unknown	[S]	GJ13820	1	up	0	0	0	0	23	12	13	0	0	0	0	0	25	13	15	0	6.61	0	13	93.8	6.552	6.40211e-06	5.92467e-05	3.4806	0.5352	0.9817	0.9817	TRUE	0.0761
COG0596	POORLY CHARACTERIZED	[R] General function prediction only	[R]	Predicted hydrolases or acyltransferases (alpha/beta hydrolase superfamily)	1	up	0	0	0	0	5	5	9	8	0	0	0	0	6	5	10	11	3.97	0	8	55.802	5.802	7.38135e-06	6.71703e-05	0	0.8555	0.5368	0.5368	TRUE	0.0478
COG0714	POORLY CHARACTERIZED	[R] General function prediction only	[R]	MoxR-like ATPases	1	up	0	0	0	0	16	4	4	6	0	0	0	0	18	4	5	8	4.31	0	9	60.939	5.929	1.01541e-05	9.08871e-05	0.4511	0.7916	0.6669	0.6669	TRUE	0.975
COG0328	INFORMATION STORAGE AND PROCESSING	[L] Replication, recombination and repair	[L]	Ribonuclease HI	1	up	0	0	0	0	7	4	10	5	0	0	0	0	8	4	11	7	3.75	0	8	52.974	5.727	1.24966e-05	0.000108304	0	0.902	0.5742	0.5742	TRUE	0.1213
COG1629	METABOLISM	[P] Inorganic ion transport and metabolism	[P]	Outer membrane receptor proteins, mostly Fe transport	1	up	1	7	4	4	35	10	17	18	1	5	3	4	39	11	19	24	13.2	3	23	7.355	2.879	1.24911e-05	0.000108304	0.2427	0.2953	0.2698	0.2698	TRUE	0.2243
COG0191	METABOLISM	[G] Carbohydrate transport and metabolism	[G]	Fructose/tagatose bisphosphate aldolase	1	up	0	0	0	0	10	6	2	10	0	0	0	0	11	6	2	13	4.14	0	8	58.155	5.862	1.4489e-05	0.000123609	0.4087	0.823	0.6856	0.6856	TRUE	0.0854
COG0146_1	METABOLISM	[Q] Secondary metabolites biosynthesis, transport and catabolism	[Q]	N-methylhydantoinase B/acetone carboxylase, alpha subunit	1	up	0	0	0	0	2	24	8	2	0	0	0	0	2	26	9	3	4.94	0	10	70.148	6.132	2.24025e-05	0.000185329	1.4471	0.6982	0.9522	0.9522	TRUE	0.6963
COG0146_2	METABOLISM	[E] Amino acid transport and metabolism	[E]	N-methylhydantoinase B/acetone carboxylase, alpha subunit	1	up	0	0	0	0	2	24	8	2	0	0	0	0	2	26	9	3	4.94	0	10	70.148	6.132	2.24025e-05	0.000185329	1.4471	0.6982	0.9522	0.9522	TRUE	0.6963
NOG251334	POORLY CHARACTERIZED	[S] Function unknown	[S]	Uncharacterized protein	1	up	0	0	0	0	4	2	8	14	0	0	0	0	4	2	9	19	4.29	0	8	60.085	5.909	2.35512e-05	0.000191924	0.838	0.7948	0.8085	0.8085	TRUE	0.2452
COG0206	CELLULAR PROCESSES AND SIGNALING	[D] Cell cycle control, cell division, chromosome partitioning	[D]	Cell division GTPase	1	up	0	0	0	0	18	4	2	6	0	0	0	0	20	4	2	8	4.31	0	8	60.853	5.927	2.49129e-05	0.000200036	0.9063	0.7928	0.8324	0.8324	TRUE	0.4626
COG0568	INFORMATION STORAGE AND PROCESSING	[K] Transcription	[K]	DNA-directed RNA polymerase, sigma subunit (sigma70/sigma32)	1	up	12	4	15	12	52	21	31	21	7	3	13	11	57	22	35	28	22.14	8	36	4.261	2.091	3.5509e-05	0.000280984	0.1701	0.198	0.1836	0.1836	TRUE	0.4823
NOG278464	POORLY CHARACTERIZED	[S] Function unknown	[S]	UPF0391 membrane protein Pfl01_0044	1	up	0	2	0	0	14	7	9	9	0	1	0	0	15	7	10	12	5.83	0	11	29.292	4.872	3.71683e-05	0.000289913	0	0.5997	0.3647	0.3647	TRUE	0.7965
NOG115767	POORLY CHARACTERIZED	[S] Function unknown	[S]	Hypothetical secreted protein	1	up	1	0	0	0	16	7	9	2	1	0	0	0	18	7	10	3	4.82	0	10	40.934	5.355	3.99479e-05	0.000307205	0.3624	0.7134	0.5725	0.5725	TRUE	0.136
NOG70805	CELLULAR PROCESSES AND SIGNALING	[U] Intracellular trafficking, secretion, and vesicular transport	[U]	Biopolymer transport ExbD1 protein	1	up	0	0	0	0	9	8	1	8	0	0	0	0	10	9	1	11	3.79	0	8	53.398	5.739	4.22002e-05	0.000320018	0.61	0.8936	0.8104	0.8104	TRUE	0.852
NOG274786	POORLY CHARACTERIZED	[S] Function unknown	[S]	Putative uncharacterized protein	1	up	0	0	0	0	7	8	10	1	0	0	0	0	8	9	11	1	3.61	0	7	51.387	5.683	4.59846e-05	0.00034394	0.424	0.9341	0.7893	0.7893	TRUE	0.2202
COG0105	METABOLISM	[F] Nucleotide transport and metabolism	[F]	Nucleoside diphosphate kinase	1	up	0	0	0	0	5	9	7	2	0	0	0	0	6	10	8	3	3.21	0	7	45.694	5.514	5.55895e-05	0.000410161	0.0065	1.0436	0.7086	0.7086	TRUE	0.095
COG1544	INFORMATION STORAGE AND PROCESSING	[J] Translation, ribosomal structure and biogenesis	[J]	Ribosome-associated protein Y (PSrp-1)	1	up	2	0	0	0	10	8	8	9	1	0	0	0	11	9	9	12	5.23	0	10	27.224	4.767	6.17399e-05	0.000443553	0	0.6619	0.3626	0.3626	TRUE	0.8265
NOG129217	POORLY CHARACTERIZED	[S] Function unknown	[S]	Uncharacterized protein	1	up	0	0	0	0	3	4	10	5	0	0	0	0	3	4	11	7	3.2	0	6	45.099	5.495	6.6124e-05	0.000468879	0.189	1.0483	0.732	0.732	TRUE	0.3148
COG0451_1	CELLULAR PROCESSES AND SIGNALING	[M] Cell wall/membrane/envelope biogenesis	[M]	Nucleoside-diphosphate-sugar epimerases	1	up	0	0	0	0	7	4	5	4	0	0	0	0	8	4	6	5	2.88	0	6	40.643	5.345	8.3604e-05	0.00057442	0	1.1597	0.6733	0.6733	TRUE	0.1154
COG0451_2	METABOLISM	[G] Carbohydrate transport and metabolism	[G]	Nucleoside-diphosphate-sugar epimerases	1	up	0	0	0	0	7	4	5	4	0	0	0	0	8	4	6	5	2.88	0	6	40.643	5.345	8.3604e-05	0.00057442	0	1.1597	0.6733	0.6733	TRUE	0.1154
NOG244865	METABOLISM	[G] Carbohydrate transport and metabolism	[G]	Xylose isomerase domain protein TIM barrel	1	up	0	0	0	0	13	6	2	3	0	0	0	0	14	6	2	4	3.38	0	6	47.926	5.583	8.41641e-05	0.00057442	0.5877	0.9952	0.8515	0.8515	TRUE	0.4095
NOG291053	POORLY CHARACTERIZED	[S] Function unknown	[S]	Putative uncharacterized protein	1	up	0	0	0	0	5	5	7	3	0	0	0	0	6	5	8	4	2.85	0	6	40.351	5.335	9.25684e-05	0.000623979	0	1.1704	0.6879	0.6879	TRUE	0.141
COG3547	INFORMATION STORAGE AND PROCESSING	[L] Replication, recombination and repair	[L]	Transposase and inactivated derivatives	1	up	0	0	0	0	5	6	8	2	0	0	0	0	6	6	9	3	2.96	0	6	41.974	5.391	9.64356e-05	0.00064212	0	1.1299	0.7395	0.7395	TRUE	0.0688
NOG327170	POORLY CHARACTERIZED	[S] Function unknown	[S]	Putative two-component system phosphotransfer protein	1	up	0	2	1	2	28	6	11	4	0	1	1	2	31	6	12	5	7.41	1	14	13.987	3.806	9.85374e-05	0.00064821	0	0.4832	0.4882	0.4882	TRUE	0.904
COG0247	METABOLISM	[C] Energy production and conversion	[C]	Fe-S oxidoreductase	1	up	4	1	4	5	24	15	16	5	2	1	3	5	27	16	18	7	9.81	3	17	6.217	2.636	0.000117786	0.0007566	0.1645	0.3785	0.2747	0.2747	TRUE	0.116
COG0782	INFORMATION STORAGE AND PROCESSING	[K] Transcription	[K]	Transcription elongation factor	1	up	1	0	0	0	11	6	8	2	1	0	0	0	12	6	9	3	3.86	0	8	32.625	5.028	0.00013153	0.000830371	0	0.8783	0.5855	0.5855	TRUE	0.1471
COG0840_1	CELLULAR PROCESSES AND SIGNALING	[T] Signal transduction mechanisms	[T]	Methyl-accepting chemotaxis protein	1	up	0	0	0	0	8	5	2	5	0	0	0	0	9	5	2	7	2.89	0	6	40.791	5.35	0.000133833	0.000830371	0	1.1543	0.7853	0.7853	TRUE	0.1045
COG0840_2	CELLULAR PROCESSES AND SIGNALING	[N] Cell motility	[N]	Methyl-accepting chemotaxis protein	1	up	0	0	0	0	8	5	2	5	0	0	0	0	9	5	2	7	2.89	0	6	40.791	5.35	0.000133833	0.000830371	0	1.1543	0.7853	0.7853	TRUE	0.1045
COG0657	METABOLISM	[I] Lipid transport and metabolism	[I]	Esterase/lipase	1	up	0	0	0	0	6	4	2	8	0	0	0	0	7	4	2	11	2.98	0	6	41.833	5.387	0.000137008	0.000840521	0.254	1.1201	0.8194	0.8194	TRUE	0.1265
NOG87540	POORLY CHARACTERIZED	[S] Function unknown	[S]	Uncharacterized protein	1	up	0	0	0	0	9	8	0	8	0	0	0	0	10	9	0	11	3.65	0	8	51.427	5.684	0.000243065	0.00147459	2.7818	0.9261	1.2264	1.2264	TRUE	1.142
COG0386	CELLULAR PROCESSES AND SIGNALING	[O] Posttranslational modification, protein turnover, chaperones	[O]	Glutathione peroxidase	1	up	0	0	0	0	6	2	9	2	0	0	0	0	7	2	10	3	2.7	0	6	38.287	5.259	0.000328581	0.00195006	0.4378	1.2305	0.9531	0.9531	TRUE	0.151
NOG41882	POORLY CHARACTERIZED	[S] Function unknown	[S]	Uncharacterized protein	1	up	0	0	0	0	11	1	4	4	0	0	0	0	12	1	5	5	2.89	0	6	40.779	5.35	0.00033727	0.0019801	0.8109	1.1553	1.0396	1.0396	TRUE	0.1784
COG0735	METABOLISM	[P] Inorganic ion transport and metabolism	[P]	Fe2+/Zn2+ uptake regulation proteins	1	up	0	0	2	0	9	8	4	8	0	0	2	0	10	9	5	11	4.43	0	9	21.606	4.433	0.000346682	0.0020137	0	0.7723	0.4863	0.4863	TRUE	1.0407
NOG118045	POORLY CHARACTERIZED	[S] Function unknown	[S]	Putative uncharacterized protein	1	up	0	0	0	0	2	2	8	6	0	0	0	0	2	2	9	8	2.68	0	5	37.607	5.233	0.000388795	0.00221127	0.5002	1.2412	0.982	0.982	TRUE	0.0524
COG5557	METABOLISM	[C] Energy production and conversion	[C]	Polysulphide reductase	1	up	0	0	0	0	10	2	3	3	0	0	0	0	11	2	3	4	2.57	0	5	36.413	5.186	0.000459611	0.00256069	0.4846	1.2896	0.9937	0.9937	TRUE	1.1583
COG2353	POORLY CHARACTERIZED	[S] Function unknown	[S]	Uncharacterized conserved protein	1	up	0	0	0	0	6	4	2	4	0	0	0	0	7	4	2	5	2.31	0	4	32.646	5.029	0.00052422	0.00289115	0	1.4285	0.8951	0.8951	TRUE	0.1324
NOG331003	POORLY CHARACTERIZED	[S] Function unknown	[S]	Coenzyme PQQ synthesis protein A	1	up	0	14	6	4	24	24	14	22	0	10	5	4	27	26	16	29	14.58	5	24	5.125	2.358	0.000590807	0.00316255	0.4762	0.2725	0.3471	0.3471	TRUE	1.6288
COG0290	INFORMATION STORAGE AND PROCESSING	[J] Translation, ribosomal structure and biogenesis	[J]	Translation initiation factor 3 (IF-3)	1	up	0	4	0	0	6	6	9	13	0	3	0	0	7	6	10	17	5.45	1	10	13.327	3.736	0.000643688	0.00341217	0.4362	0.6381	0.588	0.588	TRUE	1.9155
NOG07313	POORLY CHARACTERIZED	[S] Function unknown	[S]	Cytochrome c protein	1	up	15	8	7	8	12	31	18	16	9	6	6	7	13	33	20	21	14.54	7	22	3.097	1.631	0.000739251	0.0038441	0	0.273	0.1441	0.1441	TRUE	0.2397
COG0500_1	METABOLISM	[Q] Secondary metabolites biosynthesis, transport and catabolism	[Q]	SAM-dependent methyltransferases	1	up	8	18	18	32	36	70	25	48	5	13	16	30	40	75	28	64	33.76	16	52	3.326	1.734	0.00075399	0.00384747	0.2788	0.1486	0.2183	0.2183	TRUE	0.3008
COG0500_2	POORLY CHARACTERIZED	[R] General function prediction only	[R]	SAM-dependent methyltransferases	1	up	8	18	18	32	36	70	25	48	5	13	16	30	40	75	28	64	33.76	16	52	3.326	1.734	0.00075399	0.00384747	0.2788	0.1486	0.2183	0.2183	TRUE	0.3008
COG1841	INFORMATION STORAGE AND PROCESSING	[J] Translation, ribosomal structure and biogenesis	[J]	Ribosomal protein L30/L7E	1	up	0	0	0	0	12	4	6	0	0	0	0	0	13	4	7	0	3.04	0	6	43.164	5.432	0.000766422	0.00387469	2.8195	1.1006	1.4095	1.4095	TRUE	0.0993
COG2072	METABOLISM	[P] Inorganic ion transport and metabolism	[P]	Predicted flavoprotein involved in K+ transport	1	up	0	0	0	0	3	9	1	4	0	0	0	0	3	10	1	5	2.42	0	5	34.286	5.1	0.000807701	0.00397302	0.6036	1.3661	1.1071	1.1071	TRUE	0.1355
NOG71652	POORLY CHARACTERIZED	[S] Function unknown	[S]	Putative uncharacterized protein	1	up	0	2	0	1	6	8	11	3	0	1	0	1	7	9	12	4	4.25	0	8	13.707	3.777	0.000803649	0.00397302	0	0.802	0.4876	0.4876	TRUE	0.3216
NOG72213	POORLY CHARACTERIZED	[S] Function unknown	[S]	Uncharacterized protein	1	up	0	0	0	0	20	0	2	4	0	0	0	0	22	0	2	5	3.71	0	7	52.515	5.715	0.000793608	0.00397302	4.6476	0.9103	1.7099	1.7099	TRUE	0.8536
COG0048	INFORMATION STORAGE AND PROCESSING	[J] Translation, ribosomal structure and biogenesis	[J]	Ribosomal protein S12	1	up	0	0	0	0	11	2	4	1	0	0	0	0	12	2	5	1	2.52	0	5	35.763	5.16	0.000891737	0.00424059	0.9937	1.3166	1.2034	1.2034	TRUE	0.7205
COG0726	METABOLISM	[G] Carbohydrate transport and metabolism	[G]	Predicted xylanase/chitin deacetylase	1	up	0	0	0	0	8	6	6	0	0	0	0	0	9	6	7	0	2.75	0	6	39.145	5.291	0.000936849	0.00437196	2.1193	1.2094	1.3522	1.3522	TRUE	0.4269
NOG279111	POORLY CHARACTERIZED	[S] Function unknown	[S]	GF14507	1	up	0	0	0	0	6	2	2	5	0	0	0	0	7	2	2	7	2.21	0	4	31.117	4.96	0.000954028	0.0043773	0.1799	1.4898	1.0341	1.0341	TRUE	0.0396
NOG316690	POORLY CHARACTERIZED	[S] Function unknown	[S]	Wal1 protein	1	up	2	5	1	0	6	11	16	5	1	4	1	0	7	12	18	7	6.11	2	11	7.277	2.863	0.000953343	0.0043773	0.1978	0.5745	0.4098	0.4098	TRUE	0.7778
COG2766	CELLULAR PROCESSES AND SIGNALING	[T] Signal transduction mechanisms	[T]	Putative Ser protein kinase	1	up	0	0	2	0	6	8	11	2	0	0	2	0	7	9	12	3	4	0	8	19.472	4.283	0.000983738	0.00447601	0	0.8491	0.6289	0.6289	TRUE	0.6866
COG0292	INFORMATION STORAGE AND PROCESSING	[J] Translation, ribosomal structure and biogenesis	[J]	Ribosomal protein L20	1	up	0	0	0	0	8	3	4	1	0	0	0	0	9	3	5	1	2.24	0	4	31.801	4.991	0.00107053	0.00479107	0.3881	1.4752	1.1081	1.1081	TRUE	0.1968
COG0489	CELLULAR PROCESSES AND SIGNALING	[D] Cell cycle control, cell division, chromosome partitioning	[D]	ATPases involved in chromosome partitioning	1	up	0	0	0	0	2	4	3	5	0	0	0	0	2	4	3	7	2.07	0	4	29.057	4.861	0.00111778	0.00496187	0	1.5901	0.9968	0.9968	TRUE	0.1833
NOG288731	POORLY CHARACTERIZED	[S] Function unknown	[S]	Uncharacterized protein	1	up	1	0	0	2	9	8	3	6	1	0	0	2	10	9	3	8	4.04	1	8	12.918	3.691	0.0011355	0.00499987	0	0.8409	0.4978	0.4978	TRUE	0.5207
NOG146356	POORLY CHARACTERIZED	[S] Function unknown	[S]	Uncharacterized protein	1	up	0	0	0	0	2	5	4	3	0	0	0	0	2	5	5	4	2.01	0	4	28.409	4.828	0.00117616	0.00513746	0	1.636	0.9839	0.9839	TRUE	0.1459
COG0539	INFORMATION STORAGE AND PROCESSING	[J] Translation, ribosomal structure and biogenesis	[J]	Ribosomal protein S1	1	up	1	1	0	0	8	5	8	2	1	1	0	0	9	5	9	3	3.4	0	6	17.248	4.108	0.00132955	0.00571602	0	0.9883	0.5506	0.5506	TRUE	0.1535
NOG133186	POORLY CHARACTERIZED	[S] Function unknown	[S]	Uncharacterized protein	1	up	0	0	0	0	2	4	2	6	0	0	0	0	2	4	2	8	2.1	0	4	29.353	4.875	0.00134683	0.00572336	0.2223	1.5711	1.0831	1.0831	TRUE	0.5074
NOG81594	POORLY CHARACTERIZED	[S] Function unknown	[S]	Uncharacterized protein	1	up	0	0	0	0	4	3	14	0	0	0	0	0	4	3	16	0	2.93	0	6	41.591	5.378	0.00135222	0.00572336	3.4458	1.1385	1.608	1.608	TRUE	0.4375
COG3516	POORLY CHARACTERIZED	[S] Function unknown	[S]	Uncharacterized protein conserved in bacteria	1	up	7	6	4	8	22	13	9	13	4	4	3	7	24	14	10	17	10.65	4	16	3.42	1.774	0.00142213	0.00597294	0	0.353	0.1817	0.1817	TRUE	0.2157
COG3962	METABOLISM	[E] Amino acid transport and metabolism	[E]	Acetolactate synthase	1	up	0	2	0	3	11	7	11	3	0	1	0	3	12	7	12	4	5.04	1	9	9.101	3.186	0.00145687	0.00607214	0.1724	0.6851	0.5133	0.5133	TRUE	0.4937
COG0545	CELLULAR PROCESSES AND SIGNALING	[O] Posttranslational modification, protein turnover, chaperones	[O]	FKBP-type peptidyl-prolyl cis-trans isomerases 1	1	up	0	0	0	0	4	0	5	9	0	0	0	0	4	0	6	12	2.77	0	6	38.76	5.276	0.00147051	0.00608258	2.9655	1.2037	1.5392	1.5392	TRUE	0.1023
COG3203	CELLULAR PROCESSES AND SIGNALING	[M] Cell wall/membrane/envelope biogenesis	[M]	Outer membrane protein (porin)	1	up	0	0	0	0	16	2	4	0	0	0	0	0	18	2	5	0	3.04	0	6	43.166	5.432	0.00151642	0.0062253	4.0199	1.0996	1.7238	1.7238	TRUE	0.7224
NOG14091	POORLY CHARACTERIZED	[S] Function unknown	[S]	Uncharacterized protein	1	up	0	0	0	0	14	2	0	4	0	0	0	0	15	2	0	5	2.87	0	6	40.548	5.342	0.0019226	0.00777586	3.898	1.1624	1.7485	1.7485	TRUE	0.3737
NOG236601	POORLY CHARACTERIZED	[S] Function unknown	[S]	Putative uncharacterized protein	1	up	1	1	2	0	2	18	5	4	1	1	2	0	2	19	6	5	4.43	1	8	10.684	3.417	0.00224265	0.00893786	0	0.7717	0.6272	0.6272	TRUE	0.9915
COG0145_1	METABOLISM	[Q] Secondary metabolites biosynthesis, transport and catabolism	[Q]	N-methylhydantoinase A/acetone carboxylase, beta subunit	1	up	0	0	0	0	0	7	5	4	0	0	0	0	0	7	6	5	2.31	0	4	32.601	5.027	0.0027152	0.0106654	2.2385	1.4313	1.5755	1.5755	TRUE	0.4757
COG0145_2	METABOLISM	[E] Amino acid transport and metabolism	[E]	N-methylhydantoinase A/acetone carboxylase, beta subunit	1	up	0	0	0	0	0	7	5	4	0	0	0	0	0	7	6	5	2.31	0	4	32.601	5.027	0.0027152	0.0106654	2.2385	1.4313	1.5755	1.5755	TRUE	0.4757
COG1340	POORLY CHARACTERIZED	[S] Function unknown	[S]	Uncharacterized archaeal coiled-coil protein	1	up	0	0	0	0	3	5	0	8	0	0	0	0	3	5	0	11	2.42	0	5	33.94	5.085	0.00276147	0.0107697	2.8218	1.3686	1.6527	1.6527	TRUE	0.1087
COG0747	METABOLISM	[E] Amino acid transport and metabolism	[E]	ABC-type dipeptide transport system, periplasmic component	1	up	6	8	0	11	23	22	10	13	4	6	0	10	25	23	11	17	12.15	5	19	4	2	0.00295467	0.0114415	0.3416	0.316	0.3255	0.3255	TRUE	0.7442
NOG262315	INFORMATION STORAGE AND PROCESSING	[K] Transcription	[K]	Transcription factor	1	up	4	0	2	1	11	5	4	9	2	0	2	1	12	5	5	12	4.89	1	8	6.551	2.712	0.00303318	0.0115812	0	0.7051	0.4387	0.4387	TRUE	0.1803
NOG78089	POORLY CHARACTERIZED	[S] Function unknown	[S]	Predicted protein	1	up	0	0	0	0	9	2	6	0	0	0	0	0	10	2	7	0	2.36	0	5	33.49	5.066	0.00312753	0.0118586	2.9024	1.4026	1.7018	1.7018	TRUE	0.0668
COG3866	METABOLISM	[G] Carbohydrate transport and metabolism	[G]	Pectate lyase	1	up	0	0	0	0	6	3	7	0	0	0	0	0	7	3	8	0	2.22	0	4	31.525	4.978	0.00321981	0.0120864	2.1895	1.4875	1.6144	1.6144	TRUE	0.1012
COG5422	CELLULAR PROCESSES AND SIGNALING	[T] Signal transduction mechanisms	[T]	RhoGEF, Guanine nucleotide exchange factor for Rho/Rac/Cdc42-like GTPases	1	up	0	0	0	0	8	4	4	0	0	0	0	0	9	4	5	0	2.2	0	4	31.34	4.97	0.00323189	0.0120864	2.1054	1.4973	1.6065	1.6065	TRUE	0.0632
COG5648	INFORMATION STORAGE AND PROCESSING	[B] Chromatin structure and dynamics	[B]	Chromatin-associated proteins containing the HMG domain	1	up	0	0	0	0	0	6	4	5	0	0	0	0	0	6	5	7	2.2	0	4	31.007	4.955	0.00342311	0.0126285	2.1786	1.4983	1.6213	1.6213	TRUE	0.7703
COG2036	INFORMATION STORAGE AND PROCESSING	[B] Chromatin structure and dynamics	[B]	Histones H3 and H4	1	up	3	0	4	1	18	2	9	7	2	0	3	1	20	2	10	9	5.97	2	10	6.803	2.766	0.00351938	0.0127575	0.5187	0.5873	0.5554	0.5554	TRUE	0.1664
COG2913	INFORMATION STORAGE AND PROCESSING	[J] Translation, ribosomal structure and biogenesis	[J]	Small protein A (tmRNA-binding)	1	up	0	0	0	0	4	8	1	1	0	0	0	0	4	9	1	1	1.93	0	4	27.436	4.778	0.00351703	0.0127575	0.9084	1.7047	1.4263	1.4263	TRUE	0.2909
NOG75218	POORLY CHARACTERIZED	[S] Function unknown	[S]	Predicted protein	1	up	0	0	0	0	10	2	0	4	0	0	0	0	11	2	0	5	2.32	0	4	32.703	5.031	0.00402078	0.0143487	3.2527	1.4266	1.8146	1.8146	TRUE	0.1605
COG0222	INFORMATION STORAGE AND PROCESSING	[J] Translation, ribosomal structure and biogenesis	[J]	Ribosomal protein L7/L12	1	up	9	25	7	3	5	138	158	6	5	19	6	3	6	147	179	8	46.51	8	85	10.368	3.374	0.00410076	0.0145391	1.2734	0.1228	0.7037	1.2734	TRUE	0.0813
NOG140080	INFORMATION STORAGE AND PROCESSING	[L] Replication, recombination and repair	[L]	Small, acid-soluble spore protein	1	up	0	0	0	0	2	4	10	0	0	0	0	0	2	4	11	0	2.22	0	4	31.572	4.981	0.00441423	0.0155093	3.0412	1.4841	1.8113	1.8113	TRUE	0.2662
NOG43898	POORLY CHARACTERIZED	[S] Function unknown	[S]	Putative uncharacterized protein	1	up	2	0	0	2	8	6	2	7	1	0	0	2	9	6	2	9	3.74	1	6	8.856	3.147	0.00443124	0.0155093	0	0.9049	0.581	0.581	TRUE	0.4693
NOG134328	POORLY CHARACTERIZED	[S] Function unknown	[S]	Putative uncharacterized protein	1	up	0	0	0	0	0	4	4	6	0	0	0	0	0	4	5	8	2.1	0	4	29.516	4.883	0.00449819	0.0156434	2.2788	1.5662	1.7006	1.7006	TRUE	0.0871
NOG290728	POORLY CHARACTERIZED	[S] Function unknown	[S]	Predicted protein	1	up	0	0	0	0	8	1	3	1	0	0	0	0	9	1	3	1	1.83	0	4	25.963	4.698	0.00482533	0.0164664	1.02	1.7918	1.5127	1.5127	TRUE	0.8563
COG0088	INFORMATION STORAGE AND PROCESSING	[J] Translation, ribosomal structure and biogenesis	[J]	Ribosomal protein L4	1	up	0	0	0	0	5	0	6	3	0	0	0	0	6	0	7	4	2.04	0	4	28.793	4.848	0.00501868	0.0169148	2.2139	1.6116	1.7261	1.7261	TRUE	0.2799
COG1653	METABOLISM	[G] Carbohydrate transport and metabolism	[G]	ABC-type sugar transport system, periplasmic component	1	up	10	6	0	8	9	18	18	11	6	4	0	7	10	19	20	15	10.25	4	16	3.589	1.844	0.00499417	0.0169148	0.1587	0.3646	0.2921	0.2921	TRUE	0.8553
COG0445	CELLULAR PROCESSES AND SIGNALING	[D] Cell cycle control, cell division, chromosome partitioning	[D]	NAD/FAD-utilizing enzyme apparently involved in cell division	1	up	1	7	0	33	2	3	1058	385	1	5	0	30	2	3	1198	516	219.34	9	430	47.547	5.571	0.00571665	0.0189798	3.8607	0.069	1.6033	3.8607	TRUE	0.47
NOG239207	INFORMATION STORAGE AND PROCESSING	[L] Replication, recombination and repair	[L]	Putative uncharacterized protein	1	up	0	0	0	0	12	2	0	2	0	0	0	0	13	2	0	3	2.26	0	4	31.979	4.999	0.00573565	0.0189798	3.8763	1.4622	2.0186	2.0186	TRUE	0.9593
COG0098	INFORMATION STORAGE AND PROCESSING	[J] Translation, ribosomal structure and biogenesis	[J]	Ribosomal protein S5	1	up	0	0	0	0	8	2	4	0	0	0	0	0	9	2	5	0	1.94	0	4	27.532	4.783	0.00699965	0.0228851	2.5642	1.6956	1.8739	1.8739	TRUE	0.1257
COG1261_1	CELLULAR PROCESSES AND SIGNALING	[O] Posttranslational modification, protein turnover, chaperones	[O]	Flagellar basal body P-ring biosynthesis protein	1	up	11	11	2	4	15	7	19	13	7	8	2	4	17	7	22	17	10.38	5	16	3.056	1.612	0.00810808	0.0260412	0.1283	0.3607	0.2439	0.2439	TRUE	0.4238
COG1261_2	CELLULAR PROCESSES AND SIGNALING	[N] Cell motility	[N]	Flagellar basal body P-ring biosynthesis protein	1	up	11	11	2	4	15	7	19	13	7	8	2	4	17	7	22	17	10.38	5	16	3.056	1.612	0.00810808	0.0260412	0.1283	0.3607	0.2439	0.2439	TRUE	0.4238
NOG317960	POORLY CHARACTERIZED	[S] Function unknown	[S]	Putative integral membrane protein	1	up	4	6	2	2	6	10	8	8	2	4	2	2	7	11	9	11	5.93	2	10	3.512	1.812	0.00909482	0.0287039	0	0.5905	0.2551	0.2551	TRUE	0.3388
COG0184	INFORMATION STORAGE AND PROCESSING	[J] Translation, ribosomal structure and biogenesis	[J]	Ribosomal protein S15P/S13E	1	up	0	0	0	0	6	2	0	4	0	0	0	0	7	2	0	5	1.76	0	4	24.842	4.635	0.0103345	0.0318793	2.4141	1.8562	1.974	1.974	TRUE	0.074
COG0636	METABOLISM	[C] Energy production and conversion	[C]	F0F1-type ATP synthase, subunit c/Archaeal/vacuolar-type H+-ATPase, subunit K	1	up	0	0	0	2	3	6	8	1	0	0	0	2	3	6	9	1	2.74	0	5	12.812	3.679	0.0103052	0.0318793	0.445	1.2133	0.947	0.947	TRUE	0.7193
NOG299235	POORLY CHARACTERIZED	[S] Function unknown	[S]	RNA binding motif protein 12	1	up	2	0	0	2	2	6	12	2	1	0	0	2	2	6	14	3	3.49	1	6	8.261	3.046	0.0104798	0.0321459	0.5121	0.966	0.7599	0.7599	TRUE	0.5421
COG1717	INFORMATION STORAGE AND PROCESSING	[J] Translation, ribosomal structure and biogenesis	[J]	Ribosomal protein L32E	1	up	0	0	4	0	5	8	10	2	0	0	3	0	6	9	11	3	3.94	1	7	8.682	3.118	0.0105631	0.0322205	0.8986	0.8621	0.8726	0.8726	TRUE	1.0361
NOG122249	POORLY CHARACTERIZED	[S] Function unknown	[S]	Putative uncharacterized protein	1	up	0	0	0	0	2	0	2	8	0	0	0	0	2	0	2	11	1.9	0	4	26.488	4.727	0.0107212	0.032521	3.5042	1.7292	2.1435	2.1435	TRUE	0.6614
COG2224	METABOLISM	[C] Energy production and conversion	[C]	Isocitrate lyase	1	up	0	0	0	0	2	2	3	2	0	0	0	0	2	2	3	3	1.3	0	2	18.368	4.199	0.0113564	0.0340692	0	2.4966	1.4212	1.4212	TRUE	0.0524
COG3038	METABOLISM	[C] Energy production and conversion	[C]	Cytochrome B561	1	up	0	0	0	0	2	2	3	2	0	0	0	0	2	2	3	3	1.3	0	2	18.368	4.199	0.0113564	0.0340692	0	2.4966	1.4212	1.4212	TRUE	0.0524
NOG305335	POORLY CHARACTERIZED	[S] Function unknown	[S]	GE14936	1	up	5	3	1	3	6	8	8	6	3	2	1	3	7	9	9	8	5.13	2	8	3.594	1.846	0.0119451	0.0354458	0	0.6737	0.2749	0.2749	TRUE	0.1782
NOG148637	POORLY CHARACTERIZED	[S] Function unknown	[S]	Uncharacterized protein	1	up	0	0	0	0	5	0	2	4	0	0	0	0	6	0	2	5	1.64	0	3	23.079	4.529	0.0134033	0.0391348	2.2495	1.9893	2.0452	2.0452	TRUE	0.146
COG0227	INFORMATION STORAGE AND PROCESSING	[J] Translation, ribosomal structure and biogenesis	[J]	Ribosomal protein L28	1	up	2	2	0	0	1	2	7	10	1	1	0	0	1	2	8	13	3.4	0	6	8.449	3.079	0.0138862	0.0403291	0.742	0.9888	0.8739	0.8739	TRUE	0.1687
NOG311330	POORLY CHARACTERIZED	[S] Function unknown	[S]	Protein CBG06094	1	up	8	13	1	3	15	13	11	9	5	10	1	3	17	14	12	12	9.12	5	14	2.99	1.58	0.0146591	0.0423485	0.1145	0.4031	0.2766	0.2766	TRUE	1.3563
COG0316	POORLY CHARACTERIZED	[S] Function unknown	[S]	Uncharacterized conserved protein	1	up	0	0	0	0	7	1	4	0	0	0	0	0	8	1	5	0	1.67	0	4	23.665	4.565	0.0151253	0.0434653	3.0915	1.9629	2.2195	2.2195	TRUE	0.1146
COG0480	INFORMATION STORAGE AND PROCESSING	[J] Translation, ribosomal structure and biogenesis	[J]	Translation elongation factors (GTPases)	1	up	2	6	5	4	7	8	13	7	1	4	4	4	8	9	15	9	6.75	3	10	3.028	1.598	0.0173002	0.0489425	0	0.5256	0.2603	0.2603	TRUE	0.5098
NOG259308	POORLY CHARACTERIZED	[S] Function unknown	[S]	Putative uncharacterized protein	1	up	1	0	0	0	0	4	4	4	1	0	0	0	0	4	5	5	1.84	0	4	15.078	3.914	0.0175182	0.049051	0	1.7799	1.4442	1.4442	TRUE	0.637
COG1012	METABOLISM	[C] Energy production and conversion	[C]	NAD-dependent aldehyde dehydrogenases	1	down	274	267	194	198	38	14	23	23	163	198	167	183	42	15	26	31	103.08	178	28	0.159	-2.648	1.46115e-19	1.59557e-17	0.0252	0.0853	0.0597	0.0597	TRUE	0.6793
NOG123880	POORLY CHARACTERIZED	[S] Function unknown	[S]	Putative uncharacterized protein	1	down	419	402	364	288	96	92	97	69	249	298	314	266	106	98	110	92	191.63	282	102	0.361	-1.469	1.46057e-15	9.85293e-14	0	0.0711	0.0255	0.0255	TRUE	0.0717
NOG280695	POORLY CHARACTERIZED	[S] Function unknown	[S]	Putative uncharacterized protein	1	down	124	130	73	63	9	5	6	11	74	96	63	58	10	5	7	15	41	73	9	0.124	-3.014	6.95955e-14	3.16659e-12	0.0424	0.132	0.0864	0.0864	TRUE	0.3868
NOG324680	POORLY CHARACTERIZED	[S] Function unknown	[S]	Zinc finger transcription factor ace1	1	down	4084	2851	5586	3105	964	1140	901	972	2430	2112	4815	2867	1065	1214	1020	1302	2103.14	3056	1150	0.376	-1.41	1.212e-07	1.78852e-06	0.0745	0.056	0.0676	0.0676	TRUE	1.0436
COG1064	POORLY CHARACTERIZED	[R] General function prediction only	[R]	Zn-dependent alcohol dehydrogenases	1	down	47	60	36	36	7	10	6	5	28	44	31	33	8	11	7	7	21.07	34	8	0.235	-2.089	1.29823e-06	1.54094e-05	0	0.2053	0.0958	0.0958	TRUE	0.3322
NOG07270	POORLY CHARACTERIZED	[S] Function unknown	[S]	Prc-Barrel domain protein	1	down	42	22	26	13	1	1	0	2	25	16	22	12	1	1	0	3	10.07	19	1	0.061	-4.034	3.91483e-06	3.81696e-05	0	0.3702	0.2169	0.2169	TRUE	0.2167
NOG274864	POORLY CHARACTERIZED	[S] Function unknown	[S]	ABC-type sugar transport system periplasmic component	1	down	4	14	10	14	0	0	0	0	2	10	9	13	0	0	0	0	4.29	8	0	0.025	-5.323	6.02851e-05	0.000438876	0.4054	0.7959	0.6457	0.6457	TRUE	0.2566
COG5490	POORLY CHARACTERIZED	[S] Function unknown	[S]	Uncharacterized conserved protein	1	down	19	32	24	33	5	4	0	4	11	24	21	30	6	4	0	5	12.66	22	4	0.176	-2.51	0.000116126	0.000754819	0.1472	0.3055	0.2358	0.2358	TRUE	0.3578
NOG135505	POORLY CHARACTERIZED	[S] Function unknown	[S]	Putative uncharacterized protein	1	down	30	12	30	30	6	2	4	2	18	9	26	28	7	2	5	3	12.03	20	4	0.201	-2.314	0.000279957	0.00167974	0.1478	0.3186	0.2265	0.2265	TRUE	0.2502
NOG71404	POORLY CHARACTERIZED	[S] Function unknown	[S]	Putative uncharacterized protein	1	down	27	22	23	13	1	0	6	2	16	16	20	12	1	0	7	3	9.35	16	3	0.163	-2.621	0.000357639	0.00205548	0	0.3946	0.2727	0.2727	TRUE	1.227
COG4689	METABOLISM	[Q] Secondary metabolites biosynthesis, transport and catabolism	[Q]	Acetoacetate decarboxylase	1	down	37	9	20	13	0	2	4	0	22	7	17	12	0	2	5	0	8.07	14	2	0.117	-3.09	0.00045262	0.00254774	0.2708	0.4482	0.381	0.381	TRUE	0.4375
NOG297815	POORLY CHARACTERIZED	[S] Function unknown	[S]	GF13528	1	down	83	57	87	37	15	29	13	10	49	42	75	34	17	31	15	13	34.54	50	19	0.379	-1.399	0.000551015	0.00300854	0.0983	0.1465	0.1195	0.1195	TRUE	0.6339
NOG267701	POORLY CHARACTERIZED	[S] Function unknown	[S]	Putative uncharacterized protein	1	down	17	25	22	6	2	2	2	1	10	19	19	6	2	2	2	1	7.64	14	2	0.151	-2.729	0.000587954	0.00316255	0	0.4708	0.2888	0.2888	TRUE	0.1272
COG0574	METABOLISM	[G] Carbohydrate transport and metabolism	[G]	Phosphoenolpyruvate synthase/pyruvate phosphate dikinase	1	down	10	2	10	8	0	0	0	0	6	1	9	7	0	0	0	0	2.93	6	0	0.036	-4.779	0.000720829	0.00378435	0.3516	1.1394	0.8523	0.8523	TRUE	0.4926
COG0515_1	CELLULAR PROCESSES AND SIGNALING	[T] Signal transduction mechanisms	[T]	Serine/threonine protein kinase	1	down	110	89	54	62	17	40	23	14	65	66	47	57	19	43	26	19	42.67	59	27	0.454	-1.141	0.00090093	0.00424059	0.0472	0.129	0.0852	0.0852	TRUE	1.0294
COG0515_2	INFORMATION STORAGE AND PROCESSING	[K] Transcription	[K]	Serine/threonine protein kinase	1	down	110	89	54	62	17	40	23	14	65	66	47	57	19	43	26	19	42.67	59	27	0.454	-1.141	0.00090093	0.00424059	0.0472	0.129	0.0852	0.0852	TRUE	1.0294
COG0515_3	POORLY CHARACTERIZED	[R] General function prediction only	[R]	Serine/threonine protein kinase	1	down	110	89	54	62	17	40	23	14	65	66	47	57	19	43	26	19	42.67	59	27	0.454	-1.141	0.00090093	0.00424059	0.0472	0.129	0.0852	0.0852	TRUE	1.0294
COG0515_4	INFORMATION STORAGE AND PROCESSING	[L] Replication, recombination and repair	[L]	Serine/threonine protein kinase	1	down	110	89	54	62	17	40	23	14	65	66	47	57	19	43	26	19	42.67	59	27	0.454	-1.141	0.00090093	0.00424059	0.0472	0.129	0.0852	0.0852	TRUE	1.0294
COG3237	POORLY CHARACTERIZED	[S] Function unknown	[S]	Uncharacterized protein conserved in bacteria	1	down	22	26	8	22	2	0	3	4	13	19	7	20	2	0	3	5	8.82	15	2	0.178	-2.489	0.0010125	0.00456878	0.1667	0.4151	0.307	0.307	TRUE	0.3958
NOG303461	POORLY CHARACTERIZED	[S] Function unknown	[S]	G-protein coupled receptor, putative	1	down	318	257	336	227	101	164	65	62	189	190	290	210	112	175	74	83	165.21	220	111	0.505	-0.985	0.00118997	0.00515652	0.0871	0.0737	0.0817	0.0817	TRUE	1.5006
NOG326648	POORLY CHARACTERIZED	[S] Function unknown	[S]	Uncharacterized protein	1	down	6	5	3	10	0	0	0	0	4	4	3	9	0	0	0	0	2.39	5	0	0.045	-4.479	0.00190733	0.00777167	0.2177	1.3863	0.918	0.918	TRUE	0.813
COG1404	CELLULAR PROCESSES AND SIGNALING	[O] Posttranslational modification, protein turnover, chaperones	[O]	Subtilisin-like serine proteases	1	down	17	9	12	7	2	1	0	0	10	7	10	6	2	1	0	0	4.61	8	1	0.101	-3.301	0.00199632	0.00801465	0	0.7443	0.3753	0.3753	TRUE	0.432
NOG294260	POORLY CHARACTERIZED	[S] Function unknown	[S]	Conserved domain protein	1	down	6	12	12	9	0	2	0	0	4	9	10	8	0	2	0	0	4.16	8	0	0.074	-3.754	0.00299066	0.0114993	0.1172	0.8194	0.5159	0.5159	TRUE	0.9156
COG5479	CELLULAR PROCESSES AND SIGNALING	[M] Cell wall/membrane/envelope biogenesis	[M]	Uncharacterized protein potentially involved in peptidoglycan biosynthesis	1	down	12	6	4	2	0	0	0	0	7	4	3	2	0	0	0	0	2.11	4	0	0.05	-4.327	0.00338336	0.0125668	0	1.561	1.0042	1.0042	TRUE	0.1681
NOG41046	POORLY CHARACTERIZED	[S] Function unknown	[S]	Secreted protein	1	down	11	6	3	3	0	0	0	0	7	4	3	3	0	0	0	0	2.04	4	0	0.051	-4.279	0.00352818	0.0127575	0	1.6102	0.9733	0.9733	TRUE	0.442
NOG236647	POORLY CHARACTERIZED	[S] Function unknown	[S]	Protein CBG11281	1	down	6	8	3	4	0	0	0	0	4	6	3	4	0	0	0	0	1.97	4	0	0.054	-4.217	0.00390517	0.0140278	0	1.6665	0.9535	0.9535	TRUE	0.2468
COG0649	METABOLISM	[C] Energy production and conversion	[C]	NADH:ubiquinone oxidoreductase 49 kD subunit 7	1	down	8	9	1	5	0	0	0	0	5	7	1	5	0	0	0	0	2.11	4	0	0.05	-4.32	0.00463035	0.0160011	0.3393	1.5587	1.1447	1.1447	TRUE	0.2528
NOG327514	POORLY CHARACTERIZED	[S] Function unknown	[S]	Putative uncharacterized protein	1	down	15	15	9	8	4	0	0	0	9	11	8	7	4	0	0	0	4.95	9	1	0.129	-2.954	0.0047829	0.0164243	0	0.6966	0.5022	0.5022	TRUE	1.9209
NOG73987	POORLY CHARACTERIZED	[S] Function unknown	[S]	Transport-associated protein	1	down	12	17	10	13	5	0	1	0	7	13	9	12	6	0	1	0	5.88	10	2	0.169	-2.561	0.00553007	0.018524	0.0614	0.5954	0.4416	0.4416	TRUE	1.6788
NOG259804	POORLY CHARACTERIZED	[S] Function unknown	[S]	Protein CBG21056	1	down	13	15	14	7	4	0	2	0	8	11	12	6	4	0	2	0	5.51	9	2	0.183	-2.451	0.00664485	0.021856	0.0075	0.6316	0.4042	0.4042	TRUE	0.7638
COG0031	METABOLISM	[E] Amino acid transport and metabolism	[E]	Cysteine synthase	1	down	4	9	2	4	0	0	0	0	2	7	2	4	0	0	0	0	1.81	4	0	0.059	-4.089	0.00788366	0.0256219	0	1.8127	1.1683	1.1683	TRUE	0.6031
COG2863	METABOLISM	[C] Energy production and conversion	[C]	Cytochrome c553	1	down	8	31	11	12	4	4	0	1	5	23	9	11	4	4	0	1	7.29	12	2	0.212	-2.24	0.00839343	0.0268001	0.3758	0.4907	0.4354	0.4354	TRUE	0.3928
NOG298662	POORLY CHARACTERIZED	[S] Function unknown	[S]	Transglycosylase-associated protein	1	down	4	4	2	8	0	0	0	0	2	3	2	7	0	0	0	0	1.81	4	0	0.059	-4.075	0.00865299	0.0274682	0.2998	1.8138	1.2064	1.2064	TRUE	0.8035
NOG145193	POORLY CHARACTERIZED	[S] Function unknown	[S]	BA14K family protein	1	down	14	8	11	3	1	0	2	0	8	6	9	3	1	0	2	0	3.73	6	1	0.129	-2.956	0.00982554	0.0308319	0	0.9056	0.5295	0.5295	TRUE	0.4016
NOG138337	POORLY CHARACTERIZED	[S] Function unknown	[S]	Predicted protein	1	down	49	46	32	30	15	8	12	16	29	34	28	28	17	9	14	21	22.33	30	15	0.501	-0.997	0.0100761	0.0314376	0	0.1968	0.0924	0.0924	TRUE	0.3852
NOG113959	POORLY CHARACTERIZED	[S] Function unknown	[S]	Uncharacterized protein	1	down	6	12	7	5	0	0	0	2	4	9	6	5	0	0	0	3	3.22	6	1	0.101	-3.305	0.0118392	0.0353236	0.0729	1.0406	0.6332	0.6332	TRUE	1.1595
COG1206	INFORMATION STORAGE AND PROCESSING	[J] Translation, ribosomal structure and biogenesis	[J]	NAD(FAD)-utilizing enzyme possibly involved in translation	1	down	5	16	7	15	1	4	0	0	3	12	6	14	1	4	0	0	5.01	9	1	0.162	-2.623	0.0125829	0.0371365	0.4857	0.689	0.6039	0.6039	TRUE	0.5686
COG0071	CELLULAR PROCESSES AND SIGNALING	[O] Posttranslational modification, protein turnover, chaperones	[O]	Molecular chaperone (small heat shock protein)	1	down	21	15	12	16	2	8	0	2	12	11	10	15	2	9	0	3	7.77	12	4	0.28	-1.839	0.0130134	0.0382007	0	0.4638	0.325	0.325	TRUE	1.525
COG2132	METABOLISM	[Q] Secondary metabolites biosynthesis, transport and catabolism	[Q]	Putative multicopper oxidases	1	down	17	4	4	0	0	0	0	0	10	3	3	0	0	0	0	0	2.07	4	0	0.051	-4.298	0.0153181	0.0437888	3.0797	1.5932	1.9256	1.9256	TRUE	0.243
COG3533	POORLY CHARACTERIZED	[S] Function unknown	[S]	Uncharacterized protein conserved in bacteria	1	down	4	12	6	6	0	0	0	2	2	9	5	6	0	0	0	3	3.08	6	1	0.107	-3.227	0.016629	0.0472887	0.2035	1.0858	0.7182	0.7182	TRUE	0.9512
NOG147568	CELLULAR PROCESSES AND SIGNALING	[M] Cell wall/membrane/envelope biogenesis	[M]	Udp-N-Acetyl-Alpha-D-Galactosamine:Polypeptide N-acetylgalactosaminyltransferase 8	1	down	11	2	4	4	0	0	1	0	7	1	3	4	0	0	1	0	2.04	4	0	0.092	-3.446	0.0174749	0.049051	0	1.6145	0.9192	0.9192	TRUE	0.297
