## Supporting Information Data Sheet S5 for "Transcriptomic responses to warming and cooling of an Arctic tundra soil microbiome"

### Sheet: Sheet1
#Ncyc Gene	Pathways	Gene Subfamilies	W-10	W-10	W-10	W-10	W-06	W-06	W-06	W-06	W-02	W-02	W-02	W-02	W02	W02	W02	W02	C02	C02	C02	C02	C-02	C-02	C-02	C-02	C-06	C-06	C-06	C-06	C-10	C-10	C-10	C-10
01887075f0fb3a1a0ce0e06eec2ab56e	Denitrification	narH	0	0	0	4	0	0	0	0	0	0	0	0	0	0	0	0	8	23	6	7	3	4	2	12	11	8	7	4	15	10	7	0
1_01887075f0fb3a1a0ce0e06eec2ab56e	Dissimilatory nitrate reduction	narH	0	0	0	4	0	0	0	0	0	0	0	0	0	0	0	0	8	23	6	7	3	4	2	12	11	8	7	4	15	10	7	0
054c43bee4321faea6fb52ef0b956b6a	Organic degradation and synthesis	glnA	0	0	0	11	0	0	0	0	0	1	0	0	0	0	1	0	9	0	7	10	5	10	4	5	10	4	11	11	9	2	8	14
09127e5e37057cc506cc51f5309bbf09	Denitrification	narG	23	16	25	18	21	14	6	21	15	23	16	8	20	17	14	20	20	23	14	5	58	39	30	12	41	42	28	18	48	113	17	27
1_09127e5e37057cc506cc51f5309bbf09	Dissimilatory nitrate reduction	narG	23	16	25	18	21	14	6	21	15	23	16	8	20	17	14	20	20	23	14	5	58	39	30	12	41	42	28	18	48	113	17	27
1009370.ALO_04533	Denitrification	norB	3	9	4	2	3	4	4	2	5	7	1	2	0	12	5	10	4	3	3	1	0	1	1	0	3	0	0	2	2	0	2	0
1051075.PDI_1765	Denitrification	narH	311	120	60	6	66	60	45	44	70	64	63	38	38	49	31	33	26	25	23	32	15	16	1	13	35	26	15	6	19	23	10	21
1_1051075.PDI_1765	Dissimilatory nitrate reduction	narH	311	120	60	6	66	60	45	44	70	64	63	38	38	49	31	33	26	25	23	32	15	16	1	13	35	26	15	6	19	23	10	21
1051075.PDI_3358	Organic degradation and synthesis	glnA	10	2	4	4	8	24	10	6	20	4	6	4	4	0	4	4	6	12	0	0	8	8	2	2	6	0	2	4	14	4	6	4
1051075.PDI_3691	Organic degradation and synthesis	gdh_K00261	38	31	20	6	40	45	8	21	18	32	24	19	24	22	8	28	6	2	6	4	2	6	4	6	4	10	14	6	4	14	8	8
1064539.AZOBR_140026	Organic degradation and synthesis	asnB	32	60	36	18	109	48	32	26	40	26	16	22	26	55	26	19	19	8	23	13	25	78	42	28	59	79	26	18	52	62	30	43
117187.FVEG_12857T0	Assimilatory nitrate reduction	NR	3	3	0	41	0	2	0	1	1	3	2	4	1	3	5	1	1	1	1	1	51	73	53	32	82	85	25	41	88	57	38	84
14660f69b4cb52ea9892ff59e7184607	Organic degradation and synthesis	gdh_K00262	0	0	0	7	0	0	0	0	0	0	0	0	0	0	0	0	0	0	0	0	2	4	4	0	2	3	5	7	3	3	0	20
15789792	Assimilatory nitrate reduction	narC	1	0	0	3	2	0	1	0	0	0	0	0	2	0	0	0	1	5	6	5	1	3	6	6	4	2	4	3	8	5	0	0
158190.SpiGrapes_3121	Organic degradation and synthesis	gs_K00266	4	6	0	2	8	6	0	2	0	6	4	2	2	2	0	0	4	2	0	0	4	4	4	0	2	0	0	2	4	4	2	2
167629366	Assimilatory nitrate reduction	narC	10	18	8	2	10	12	7	6	4	4	4	13	14	19	2	9	3	0	8	2	0	2	2	0	0	0	2	2	0	5	0	0
1e0229613e84e9632ed12873be6007c6	Assimilatory nitrate reduction	narB	9	5	12	27	8	16	4	9	8	9	19	9	9	5	5	9	33	13	11	17	11	34	26	25	18	9	11	27	32	17	14	33
224911.blr6742	Organic degradation and synthesis	gs_K00266	0	0	0	4	0	0	0	0	1	0	0	0	0	2	0	0	8	12	11	2	6	13	4	2	8	3	6	4	13	8	4	7
25d9cf226d593222ea21f82cad763a96	Organic degradation and synthesis	glnA	0	0	0	3	0	0	0	0	0	0	0	0	0	0	0	0	0	2	0	2	4	1	3	2	7	6	3	3	5	5	2	5
266117.Rxyl_2351	Assimilatory nitrate reduction	NR	5	17	2	0	4	4	3	6	5	3	6	0	0	6	7	1	2	0	2	2	2	1	0	0	0	2	0	0	0	4	0	0
269929050	Denitrification	nirK	6	6	0	2	7	3	0	6	4	1	5	5	4	17	4	0	0	0	0	0	0	0	0	0	0	0	0	2	0	0	0	0
284990255	Organic degradation and synthesis	gdh_K15371	0	0	0	7	0	0	0	0	0	0	0	0	0	0	0	0	10	2	0	2	9	16	3	14	7	24	0	7	21	13	2	6
292655005	Assimilatory nitrate reduction	narC	123	73	56	4	40	32	26	36	30	38	22	15	21	37	16	22	8	4	2	3	0	2	10	8	4	2	4	4	4	10	0	4
300311520	Organic degradation and synthesis	nmo	1	0	0	4	0	0	0	0	0	0	0	0	0	0	0	0	6	5	13	4	3	7	1	6	5	3	2	4	6	4	4	3
3055.EDO97057	Denitrification	nirK	18	16	10	8	23	22	0	10	22	22	14	8	14	14	10	10	12	6	10	4	6	22	16	10	13	12	12	8	12	14	22	16
314271.RB2654_12784	Denitrification	norB	0	0	0	0	0	0	0	0	0	0	0	0	0	0	0	0	22	10	13	14	10	18	2	8	8	0	2	0	10	4	2	2
3218.PP1S7_208V6.1	Organic degradation and synthesis	gdh_K00262	37	8	2	0	6	2	0	4	4	2	12	1	4	2	2	0	0	0	0	0	2	0	0	0	0	0	0	0	0	2	0	1
347759016	Organic degradation and synthesis	nmo	14	38	11	2	4	2	4	8	26	18	8	8	4	22	6	4	0	0	0	0	0	0	2	0	0	0	2	2	2	0	0	2
377629.TERTU_0774	Organic degradation and synthesis	gs_K00265	0	0	0	4	0	0	0	0	0	0	0	0	0	0	0	0	0	0	0	4	0	4	10	2	0	2	2	4	8	8	4	23
37f03fdf9f5057f734da29a57e6e8245	Assimilatory nitrate reduction	nasA	15	11	6	29	10	11	2	1	2	6	8	0	6	8	2	3	42	29	18	19	23	53	4	7	28	25	15	29	43	30	12	13
386714754	Organic degradation and synthesis	gdh_K00261	0	0	2	2	0	0	0	0	0	0	0	0	0	0	0	0	2	0	0	0	8	6	2	4	9	0	3	2	16	8	0	2
3956ed91d441d7522c9e0af287a782c5	Organic degradation and synthesis	glnA	0	3	0	0	0	0	0	0	0	0	0	0	0	0	0	0	4	4	5	0	1	2	0	1	6	1	6	0	8	2	1	6
395963.Bind_1961	Organic degradation and synthesis	gdh_K00261	0	0	0	4	0	0	0	0	0	0	0	0	0	0	0	0	4	4	8	8	2	12	2	6	4	0	2	4	4	0	0	8
3a05b186783cbcd4c1cc9d215c374081	Denitrification	narG	307	143	215	96	208	152	124	180	172	160	196	144	214	188	150	151	68	103	94	95	101	207	92	80	85	141	98	96	171	140	107	164
1_3a05b186783cbcd4c1cc9d215c374081	Dissimilatory nitrate reduction	narG	307	143	215	96	208	152	124	180	172	160	196	144	214	188	150	151	68	103	94	95	101	207	92	80	85	141	98	96	171	140	107	164
3b48f51107750b1ea6e02b923519a018	Organic degradation and synthesis	gdh_K15371	0	0	0	9	0	0	0	0	0	0	0	0	0	0	0	0	7	5	2	5	1	15	6	2	2	6	5	9	6	17	9	16
3bb5072d34f64afa014d55e3f93aab22	Organic degradation and synthesis	glnA	0	0	0	11	0	0	0	0	0	0	0	0	0	0	0	0	11	15	9	5	15	36	20	5	25	23	23	11	21	34	20	40
3ce4e77d6ce9439766a8e221a5f95e67	Organic degradation and synthesis	glnA	0	1	0	6	0	0	0	0	0	0	0	0	0	0	0	0	4	4	1	6	1	10	2	4	6	1	7	6	9	7	8	11
3d82fe7d8eb346ee0eda112349852405	Assimilatory nitrate reduction	nasA	2994	3948	2427	3662	3047	3179	1891	1963	2695	2507	2418	1832	2441	2924	2066	1907	4754	3061	3110	2491	2979	6010	2900	2763	3900	4199	3367	3662	5313	5395	3237	4938
3ff49dfb1347941f4d7229281a772331	Denitrification	narZ	1	0	0	14	0	0	1	1	0	2	0	0	10	28	13	23	5	8	4	4	16	20	17	8	19	21	19	14	24	14	9	10
1_3ff49dfb1347941f4d7229281a772331	Dissimilatory nitrate reduction	narZ	1	0	0	14	0	0	1	1	0	2	0	0	10	28	13	23	5	8	4	4	16	20	17	8	19	21	19	14	24	14	9	10
415d9424c7175e059dc04998d2201646	Organic degradation and synthesis	glnA	0	0	0	2	0	0	0	0	0	0	0	0	0	0	0	0	5	3	0	2	2	10	2	4	5	2	2	2	4	1	4	4
416da5c5382efb35b667a9fd2b21a758	Assimilatory nitrate reduction	nasA	9	3	4	0	8	4	4	2	10	4	10	3	10	0	2	0	0	2	0	8	0	5	4	0	2	0	2	0	8	10	4	0
430746005	Dissimilatory nitrate reduction	nirD	0	8	8	4	6	8	0	4	14	10	2	2	2	6	6	4	8	2	0	4	2	4	1	6	2	0	0	4	2	4	4	2
431895.XP_001747511.1	Organic degradation and synthesis	glsA	0	0	0	11	0	0	0	0	0	0	0	0	0	0	0	0	10	2	7	2	8	14	1	4	12	9	16	11	10	12	4	18
443143.GM18_3947	Dissimilatory nitrate reduction	nrfC	0	0	0	8	0	0	0	0	0	0	0	0	0	0	0	0	10	2	3	3	9	20	14	6	11	5	3	8	4	13	2	5
445973.CLOBAR_00046	Organic degradation and synthesis	gs_K00266	0	0	0	2	0	0	0	0	0	0	0	0	0	0	0	0	12	11	3	13	6	8	5	2	9	4	4	2	9	15	1	0
446fd64fa0ed27fe6d58e66df391c17a	Assimilatory nitrate reduction	narB	720	994	1033	442	1840	632	633	518	563	1136	809	526	516	1196	554	365	740	490	478	462	499	453	534	529	439	348	572	442	568	690	634	878
4533.OB02G40650.1	Assimilatory nitrate reduction	nirA	1	21	3	0	3	11	1	6	2	4	3	4	3	4	0	4	7	6	1	2	0	2	0	2	0	1	1	0	0	0	0	2
457427.SSOG_06644	Organic degradation and synthesis	gs_K00265	1702	2112	1610	1873	2338	1964	1118	1160	1565	1693	1457	1052	1316	1802	1200	999	2476	1882	1720	1643	1565	3069	1481	1546	1940	2102	1768	1873	2738	2735	1715	2734
4577.GRMZM2G391129_P01	Organic degradation and synthesis	gs_K00264	10	22	6	0	5	8	5	2	9	5	5	5	2	2	1	4	0	0	0	0	0	0	4	0	0	0	0	0	0	0	0	6
467200.SSRG_04276	Dissimilatory nitrate reduction	nirB	17	16	17	13	11	11	12	7	28	14	10	16	18	28	18	32	7	4	3	2	22	6	11	25	10	14	11	13	17	16	24	13
513ef446e6bfc833c9df3198fe521434	Dissimilatory nitrate reduction	nirB	29	40	23	5	39	25	18	22	28	35	30	13	17	38	17	13	26	20	16	8	12	16	6	10	8	5	24	5	14	30	12	18
53b85b060fdf6100d87b0309014959f2	Assimilatory nitrate reduction	narB	15	30	6	2	13	16	2	17	14	12	15	7	4	20	19	10	2	2	2	0	1	2	7	2	10	6	0	2	4	2	0	2
546e24c8cfef6c80e0fb520299f2676b	Denitrification	narG	150	164	125	185	147	182	81	126	126	150	145	52	122	110	95	100	72	36	59	52	161	275	106	129	191	259	170	185	289	315	159	218
1_546e24c8cfef6c80e0fb520299f2676b	Dissimilatory nitrate reduction	narG	150	164	125	185	147	182	81	126	126	150	145	52	122	110	95	100	72	36	59	52	161	275	106	129	191	259	170	185	289	315	159	218
557598.LHK_02208	Organic degradation and synthesis	glnA	0	0	0	3	0	1	0	0	0	0	0	0	0	0	0	0	0	2	3	1	8	3	4	3	8	5	1	3	6	4	3	8
57f44c0a6fe45d2aae205decb16c538a	Dissimilatory nitrate reduction	nirD	64	76	29	109	38	69	45	49	59	73	67	21	49	58	39	39	89	124	79	42	76	160	76	70	125	140	79	109	137	186	77	197
58efef274a07b8858578d4ae4c80c6d4	Assimilatory nitrate reduction	nasA	2	3	0	0	4	4	1	2	0	1	1	0	1	3	0	0	0	5	1	1	2	2	3	0	2	2	1	0	5	5	3	3
592015.HMPREF1705_01851	Organic degradation and synthesis	gs_K00266	0	0	0	10	0	0	0	0	0	0	0	0	0	0	0	0	12	14	10	5	8	26	6	10	28	21	6	10	30	8	4	8
5bcae94db7ec77893cb18e9e4364ec94	Organic degradation and synthesis	glnA	0	0	0	12	0	0	0	0	0	0	0	0	0	0	0	0	13	4	2	1	2	6	7	7	10	8	6	12	13	5	7	12
5dde7e817826383e39f4bb0e3434b312	Denitrification	narZ	9	0	4	0	7	5	4	2	3	4	6	4	2	8	2	2	0	0	0	0	0	0	2	0	0	0	0	0	2	0	2	0
1_5dde7e817826383e39f4bb0e3434b312	Dissimilatory nitrate reduction	narZ	9	0	4	0	7	5	4	2	3	4	6	4	2	8	2	2	0	0	0	0	0	0	2	0	0	0	0	0	2	0	2	0
5f47e427e3925134af57a1b8841b16e2	Organic degradation and synthesis	gdh_K00261	0	0	0	4	0	0	0	0	0	0	0	0	0	0	1	0	14	6	2	1	4	3	0	1	0	5	3	4	2	3	6	1
634497.HAH_1808	Dissimilatory nitrate reduction	nrfC	9	4	8	0	2	6	2	1	0	10	5	4	2	1	4	0	0	0	0	0	0	0	0	0	2	0	0	0	0	0	0	0
644107.SL1157_A0200	Denitrification	nirS	3	0	0	7	1	0	0	0	3	0	1	0	0	2	0	0	24	8	14	4	6	23	6	8	12	14	2	7	13	10	5	18
645465.SSTG_00793	Organic degradation and synthesis	gs_K00265	1933	1983	1391	3044	1688	2047	1127	1157	1606	1647	1436	981	1403	1628	1266	1087	3365	2461	2356	1911	2710	5678	2384	2244	3396	4311	2860	3044	4632	4625	2914	4803
663019cc2806ef044708efe79b3869b8	Assimilatory nitrate reduction	narB	5	7	0	1	9	0	4	3	3	6	6	2	0	0	8	9	11	7	10	2	5	24	12	6	9	6	7	1	8	22	18	13
67466c6775ad0141c2e702ee5ab3486b	Organic degradation and synthesis	gdh_K15371	918	1063	759	1873	847	1072	551	645	836	728	709	474	787	884	762	661	1667	1219	1248	991	1367	2892	1317	1188	1893	2205	1424	1873	2573	2574	1533	2386
6abc000adf56cc7067b55788d957ea76	Assimilatory nitrate reduction	nasA	10	5	7	2	13	4	7	3	8	4	6	12	2	7	6	3	0	1	2	3	5	7	2	7	3	11	3	2	2	4	5	9
6f81459f7c160706224cbc1498f504da	Organic degradation and synthesis	glnA	0	0	0	1	0	0	0	0	0	0	0	0	0	0	0	0	7	6	2	6	1	6	0	2	4	6	2	1	6	1	7	9
74e57e9a6d39dad1ff23a7143cea90d4	Organic degradation and synthesis	gdh_K15371	14	8	8	4	29	18	9	11	23	25	14	4	19	9	7	2	12	6	15	8	6	6	6	8	13	12	12	4	9	3	6	17
76d4973c10d8a4f47cdce027eee07ac7	Assimilatory nitrate reduction	nasB	1348	2093	1133	629	1446	1500	880	780	1263	845	1144	984	976	1127	925	702	551	1098	804	797	1126	1052	453	602	805	626	717	629	1375	1411	856	1522
7e2d5113c530fec66100b42a7bf561d7	Organic degradation and synthesis	glnA	0	0	0	7	0	0	0	0	0	0	0	0	0	0	0	0	10	2	4	0	3	12	8	2	9	2	4	7	13	3	3	3
83b9caeda3072471a48e43ba2bfbe178	Organic degradation and synthesis	ureC	37	24	21	28	22	36	18	34	27	19	21	19	22	32	17	27	38	19	38	37	22	51	35	28	35	34	26	28	33	48	23	41
8547bf46c2ce34a84f13a2cd6fe922c1	Denitrification	nirK	6	13	10	3	4	14	4	3	6	9	6	8	5	8	5	3	3	0	0	0	0	0	0	3	1	1	0	3	2	4	1	0
857087.Metme_0303	Others	pmoC	1	6	5	0	9	5	5	2	8	5	7	4	4	5	5	2	3	0	0	0	3	2	0	1	3	0	2	0	5	2	0	1
858619.CVAR_0448	Assimilatory nitrate reduction	nirA	0	0	0	42	0	0	0	0	0	0	0	0	0	0	0	0	70	22	40	16	34	26	16	16	18	57	106	42	36	22	29	38
9198e6c9c161c69c236cae717148a951	Organic degradation and synthesis	nmo	3	6	2	0	3	7	1	3	3	3	4	1	5	3	2	4	3	0	0	0	0	2	0	0	2	0	1	0	0	0	0	4
9a3eeece7ec0efbea59bbd6405a2930c	Organic degradation and synthesis	nmo	0	0	0	3	0	0	0	0	0	0	0	0	1	0	1	0	5	3	5	3	17	9	6	4	5	11	3	3	10	9	4	8
9b9c73bc16b7f180490cbc7ff9a6404f	Organic degradation and synthesis	glnA	0	0	0	9	0	0	0	0	0	0	0	0	0	0	0	0	39	10	21	14	5	23	8	8	26	6	8	9	16	9	11	27
9bbf5b2bdbc7b5c5a8db5e5be3d0b008	Denitrification	nosZ	0	1	0	9	0	0	0	0	0	0	0	0	2	0	0	2	0	2	0	0	7	17	8	6	8	9	6	9	14	9	14	6
A0A024E7Q5	Organic degradation and synthesis	asnB	0	0	0	71	0	0	0	0	0	0	0	0	0	0	0	0	0	0	2	2	17	78	8	11	28	35	41	71	59	45	44	41
A0A059KX16	Denitrification	napA	0	0	0	4	0	0	0	0	0	0	0	0	0	0	0	0	4	3	6	3	1	0	0	0	6	0	4	4	5	5	3	1
1_A0A059KX16	Dissimilatory nitrate reduction	napA	0	0	0	4	0	0	0	0	0	0	0	0	0	0	0	0	4	3	6	3	1	0	0	0	6	0	4	4	5	5	3	1
A0A060DRY2	Denitrification	norB	2	2	4	0	2	4	10	2	0	4	2	4	2	120	0	6	0	0	2	0	0	0	0	0	0	0	0	0	0	0	0	0
A0A066YSE0	Organic degradation and synthesis	ureC	0	2	2	2	4	3	0	0	0	4	0	0	9	7	4	2	4	7	4	4	9	7	1	0	3	5	1	2	7	7	7	9
A0A067CH81	Organic degradation and synthesis	asnB	24	16	18	0	12	14	6	8	8	3	8	18	12	24	4	4	2	6	6	0	0	5	2	2	2	2	4	0	0	2	10	8
A0A085A9G6	Dissimilatory nitrate reduction	nrfB	2	6	3	2	7	7	0	2	8	9	8	4	0	0	0	0	0	0	0	0	0	0	0	0	2	0	0	2	0	0	0	0
A0A085EKG0	Organic degradation and synthesis	gdh_K00262	0	0	0	10	0	1	0	0	0	0	0	0	0	0	0	0	15	4	9	8	5	10	6	3	20	15	6	10	33	18	20	17
A0A0A1CXX9	Denitrification	nirK	4	0	5	0	7	8	4	4	8	9	4	4	0	4	0	2	0	0	0	0	0	2	0	0	0	0	0	0	0	0	0	0
A0A0A1FEM2	Organic degradation and synthesis	glnA	0	0	0	3	0	0	0	0	0	0	0	0	0	0	0	0	1	6	0	6	2	3	0	0	3	2	0	3	7	11	3	3
A0A0B4PKT7	Denitrification	nirS	0	0	0	0	0	1	0	0	0	0	0	0	0	0	0	0	0	7	2	6	2	4	0	8	1	2	0	0	6	7	6	5
A0A0B5I5Z1	Assimilatory nitrate reduction	nasB	19	13	26	0	31	15	6	16	13	10	23	6	13	15	11	7	2	6	3	6	9	2	2	9	4	11	10	0	8	4	3	10
A0A0E3VNI8	Denitrification	nirS	25	14	15	42	27	15	12	14	16	27	13	11	25	23	17	30	14	23	22	13	33	87	47	39	70	58	33	42	70	61	61	57
A0A0E4BBB7	Denitrification	nirS	14	6	8	9	6	1	5	4	1	2	4	3	8	12	4	4	19	21	17	14	13	18	7	6	16	15	2	9	25	8	8	25
A0A0F0F8W9	Denitrification	napA	0	0	0	4	0	0	0	0	0	0	0	0	0	0	0	0	6	0	2	3	4	0	4	2	6	0	2	4	3	2	5	4
1_A0A0F0F8W9	Dissimilatory nitrate reduction	napA	0	0	0	4	0	0	0	0	0	0	0	0	0	0	0	0	6	0	2	3	4	0	4	2	6	0	2	4	3	2	5	4
A0A0F4TL43	Denitrification	napA	0	0	0	7	0	0	0	0	0	0	0	0	0	0	0	0	14	8	5	4	4	10	4	2	14	4	0	7	4	4	8	5
1_A0A0F4TL43	Dissimilatory nitrate reduction	napA	0	0	0	7	0	0	0	0	0	0	0	0	0	0	0	0	14	8	5	4	4	10	4	2	14	4	0	7	4	4	8	5
A0A0F4VFQ9	Denitrification	napA	0	0	0	13	0	0	0	0	1	0	0	0	0	2	0	0	21	2	16	10	4	16	5	10	17	4	9	13	12	10	3	4
1_A0A0F4VFQ9	Dissimilatory nitrate reduction	napA	0	0	0	13	0	0	0	0	1	0	0	0	0	2	0	0	21	2	16	10	4	16	5	10	17	4	9	13	12	10	3	4
A0A0G3BNA2	Denitrification	nirK	0	0	0	0	0	0	0	0	0	0	0	0	0	0	0	0	14	0	2	0	4	14	2	0	8	10	2	0	18	3	0	0
A0A0K1JVB0	Denitrification	norB	0	0	0	4	0	0	0	0	0	0	0	0	0	0	0	0	3	0	4	6	10	12	4	4	8	12	2	4	22	12	8	16
A0A0K2RHQ2	Dissimilatory nitrate reduction	nirB	13	11	8	4	17	11	5	6	12	7	6	6	9	6	13	11	18	8	13	2	15	30	18	2	4	5	11	4	13	12	3	21
A0A0M1UMR4	Denitrification	norB	15	27	24	5	6	12	8	5	10	9	5	8	13	17	8	5	19	12	7	5	4	5	0	4	11	4	5	5	10	6	5	11
A0A0M2UZ26	Anammox	hzsC	0	0	0	34	0	0	0	0	0	0	0	0	0	0	0	0	24	31	38	33	51	54	39	30	86	18	32	34	55	59	34	62
A0A0M4PEK7	Denitrification	nirK	0	1	3	2	3	2	3	4	5	0	4	0	1	1	2	1	2	0	2	0	6	1	0	0	1	6	0	2	0	7	2	1
A0A0M4PEW2	Denitrification	nirK	31	62	40	13	50	69	16	27	41	33	30	24	44	37	32	34	19	10	17	10	11	26	9	9	11	17	16	13	21	16	15	6
A0A0M4PX04	Denitrification	nirK	0	0	0	4	0	0	0	0	0	0	0	0	0	0	0	0	5	4	9	4	4	2	0	4	2	1	2	4	1	0	4	10
A0A0M5LPJ7	Denitrification	nirK	0	0	0	10	0	0	0	0	0	0	0	0	0	0	0	0	0	0	2	0	5	6	10	5	4	5	1	10	6	7	5	1
A0A0P9HZN0	Organic degradation and synthesis	glnA	10	10	2	0	8	6	2	8	10	6	6	4	4	4	6	6	0	2	0	0	0	2	0	0	0	0	0	0	2	0	0	0
A0A0Q5HU22	Organic degradation and synthesis	glnA	0	0	0	1	0	0	0	0	1	0	0	0	0	0	0	0	12	6	0	8	3	4	6	2	3	9	1	1	8	16	6	5
A0A0R1UN79	Organic degradation and synthesis	ureC	0	7	3	0	2	5	5	4	8	2	4	3	1	2	4	3	2	0	0	1	3	0	2	0	0	0	0	0	1	1	0	0
A0A0S2JKU9	Organic degradation and synthesis	gdh_K15371	0	0	0	11	0	0	0	0	0	0	0	0	0	0	0	2	26	3	27	2	12	6	4	4	10	16	7	11	6	22	20	12
A0A0S4LD97	Nitrification	amoC_B	3	10	2	2	6	1	2	1	3	0	7	1	2	3	1	0	0	0	2	6	2	0	2	0	4	2	4	2	1	6	5	2
A0A0U0W5U3	Denitrification	narJ	0	0	0	3	0	0	0	0	0	0	0	0	0	0	0	0	0	0	0	0	10	7	4	2	4	7	6	3	4	11	2	7
1_A0A0U0W5U3	Dissimilatory nitrate reduction	narJ	0	0	0	3	0	0	0	0	0	0	0	0	0	0	0	0	0	0	0	0	10	7	4	2	4	7	6	3	4	11	2	7
A0A0U1DUM7	Dissimilatory nitrate reduction	nirB	0	0	0	1	0	1	0	0	0	0	0	1	2	0	0	1	3	5	1	0	6	6	7	3	11	7	2	1	3	13	1	12
A0A0U2NYA2	Denitrification	nirK	6	4	6	1	2	8	2	7	19	8	12	2	6	2	8	2	7	10	13	8	1	3	2	1	2	2	7	1	1	2	4	9
A0A0U5LKU9	Assimilatory nitrate reduction	nasA	4	0	0	0	2	6	1	0	2	1	2	0	2	3	8	3	1	3	0	0	3	0	0	0	2	3	2	0	2	8	3	0
A0A126ZZ37	Assimilatory nitrate reduction	nasB	20	19	12	2	11	13	9	11	13	9	13	7	18	23	12	14	0	2	6	2	0	0	0	2	2	2	0	2	1	0	0	2
A0A140E500	Dissimilatory nitrate reduction	nirB	11	17	10	0	7	10	9	9	7	5	6	4	2	4	10	3	0	0	1	0	0	1	2	2	0	0	0	0	2	0	2	0
A0A159YZE7	Organic degradation and synthesis	glnA	34	28	17	0	11	26	7	18	22	24	26	15	26	23	7	34	3	0	0	2	0	2	2	2	0	2	4	0	2	2	0	2
A0A166BR48	Denitrification	nirK	8	2	4	0	3	2	0	3	7	10	4	8	4	2	0	2	0	0	0	0	0	0	0	0	0	0	0	0	0	0	0	0
A0A167GD43	Organic degradation and synthesis	asnB	0	0	0	20	0	0	0	0	0	0	0	0	0	0	0	0	28	16	20	14	4	34	8	4	20	6	18	20	30	4	4	48
A0A1C3MW80	Nitrogen fixation	nifH	2	7	3	2	1	9	0	1	0	2	1	0	3	3	1	7	3	5	2	0	1	1	3	2	2	2	0	2	1	5	5	1
A0A1D2I7T1	Denitrification	narG	0	0	0	10	0	0	0	0	0	0	0	0	0	0	0	0	4	0	2	0	4	2	6	2	4	6	4	10	0	0	4	3
1_A0A1D2I7T1	Dissimilatory nitrate reduction	narG	0	0	0	10	0	0	0	0	0	0	0	0	0	0	0	0	4	0	2	0	4	2	6	2	4	6	4	10	0	0	4	3
A0A1D2XEC4	Dissimilatory nitrate reduction	nrfA	4	11	7	0	2	9	1	5	4	1	3	1	1	1	0	0	0	2	0	0	0	2	1	1	3	0	0	0	0	0	1	0
A0A1D8IRL8	Dissimilatory nitrate reduction	nirB	7	16	14	2	17	11	7	8	5	0	2	14	4	8	5	4	4	2	14	2	2	2	4	4	6	11	0	2	5	7	0	0
A0A1G9RKQ7	Denitrification	norC	0	0	0	1	0	0	0	0	0	0	0	0	0	0	0	0	3	5	1	3	0	4	2	3	2	6	2	1	3	1	6	12
A0A1H4PG60	Organic degradation and synthesis	glnA	0	0	0	0	0	0	0	0	0	0	0	0	0	0	0	0	9	0	4	0	7	4	2	10	2	4	2	0	4	12	4	4
A0A1L6L9J0	Dissimilatory nitrate reduction	nirB	59	95	44	42	39	55	32	54	82	52	55	32	40	52	40	32	105	103	53	44	58	103	36	50	68	86	51	42	90	107	45	58
A0A1L7BQR0	Organic degradation and synthesis	asnB	0	0	0	4	0	0	0	0	0	0	0	0	0	0	0	0	2	0	2	0	20	28	10	14	59	8	14	4	16	16	8	14
A0A1M5T173	Organic degradation and synthesis	nmo	0	0	1	1	0	0	0	0	0	0	0	0	0	0	0	1	1	3	3	1	6	8	1	4	3	1	0	1	5	3	3	10
A0A1P8F1Q5	Organic degradation and synthesis	glnA	0	0	0	8	0	0	0	0	0	0	0	0	0	0	0	0	3	2	2	4	5	5	4	4	1	2	2	8	2	3	0	3
A0A1P8FPM9	Denitrification	nirK	72	58	41	30	39	53	39	30	47	45	20	34	56	47	52	32	56	35	26	43	34	41	22	17	39	52	37	30	69	81	20	44
A0A1P8UQ19	Assimilatory nitrate reduction	nasA	180	97	91	62	137	118	65	109	102	127	126	106	97	96	91	68	66	384	327	56	94	922	93	60	65	92	565	62	110	115	85	125
A0A1Q9QZ67	Denitrification	napA	1	1	0	2	0	0	0	0	0	0	0	0	0	0	0	0	8	2	2	6	2	10	6	2	10	0	2	2	5	8	0	8
1_A0A1Q9QZ67	Dissimilatory nitrate reduction	napA	1	1	0	2	0	0	0	0	0	0	0	0	0	0	0	0	8	2	2	6	2	10	6	2	10	0	2	2	5	8	0	8
A0A1S9D0A5	Others	pmoB	4	2	6	0	0	9	6	3	9	7	3	4	9	6	2	4	0	0	2	0	2	0	2	0	0	0	0	0	0	2	0	0
A0A1V6B7Y3	Denitrification	nosZ	0	2	0	2	0	0	0	1	0	0	0	0	1	0	0	0	6	6	10	0	8	0	4	0	4	2	0	2	4	0	4	5
A0A1W6DLB3	Assimilatory nitrate reduction	nasB	2	6	5	2	9	7	3	4	5	2	0	1	3	4	5	1	0	0	7	3	4	3	3	2	3	5	0	2	1	8	2	1
A0A1X9XSG5	Denitrification	nirS	28	29	14	2	13	13	10	6	8	4	12	12	9	11	12	9	4	0	0	0	0	0	0	2	2	6	0	2	0	0	2	0
A0A1X9XSQ5	Denitrification	nirS	0	1	1	5	3	0	0	0	1	0	1	2	0	1	1	1	4	2	0	2	0	3	2	2	10	5	2	5	6	1	0	0
A0A229UU72	Organic degradation and synthesis	asnB	0	0	0	6	0	0	0	1	0	0	0	0	0	0	0	0	10	2	8	4	4	6	4	6	8	6	12	6	4	4	6	6
A0A239QF30	Denitrification	nosZ	2	1	3	3	1	2	0	0	3	3	1	4	1	3	2	1	2	1	2	0	0	2	2	1	3	1	0	3	2	4	0	1
A0A239QF52	Denitrification	nosZ	4	4	6	9	7	7	5	3	10	4	3	4	7	4	8	11	8	5	10	3	5	7	3	7	7	11	1	9	8	12	10	5
A0A251XUU9	Organic degradation and synthesis	glnA	0	0	0	4	3	0	1	1	3	0	0	1	0	3	0	1	1	3	1	2	6	1	2	0	3	1	1	4	6	7	1	0
A0A251YHS8	Organic degradation and synthesis	glsA	10	9	11	5	11	5	10	4	4	11	5	4	8	1	8	6	9	10	4	0	9	16	4	5	6	11	4	5	8	19	10	9
A0A290X2H4	Organic degradation and synthesis	glnA	0	0	0	11	0	0	0	0	0	0	0	0	0	0	0	0	1	7	4	7	10	14	8	6	23	31	19	11	28	24	8	26
A0A2A7WKR8	Organic degradation and synthesis	asnB	0	0	0	33	0	0	0	0	0	0	0	0	0	0	0	0	75	36	28	21	21	70	19	6	48	18	25	33	63	35	32	45
A0A2E1DAM4	Organic degradation and synthesis	ureB	9	5	3	35	12	6	4	4	6	3	12	0	6	11	10	7	11	10	9	8	12	15	14	5	24	16	6	35	21	11	10	11
A0A2E3ADK0	Organic degradation and synthesis	ureC	12	18	10	0	5	8	8	3	13	2	6	6	6	10	13	8	0	6	0	2	0	0	2	2	2	0	0	0	0	3	0	2
a55dda129811ce7a23373f4c6d24438f	Assimilatory nitrate reduction	nasB	5	4	1	6	0	3	0	3	4	2	1	4	2	5	0	4	1	4	3	2	8	3	2	9	8	4	4	6	2	5	5	7
a870e0e62c44a0203df3c479b7ea7e70	Organic degradation and synthesis	ureC	41	52	30	19	50	46	33	24	58	23	36	36	22	43	24	31	24	32	22	46	13	33	14	16	13	22	21	19	31	37	25	17
A9TWP8	Organic degradation and synthesis	asnB	42	6	8	0	6	6	6	8	9	0	8	0	2	2	0	1	0	0	0	4	0	4	0	0	0	0	0	0	0	0	0	0
A9Y331	Denitrification	nosZ	6	4	6	0	6	10	2	0	0	2	4	2	4	2	2	4	0	4	0	0	0	0	2	4	0	0	0	0	2	0	0	0
aac28e53f94ac6000ee2e7fd03e14dac	Organic degradation and synthesis	glnA	4	10	8	0	6	0	2	5	2	2	2	2	4	4	0	4	0	0	0	0	2	0	0	0	0	0	0	0	0	2	0	2
aeb173bd4232f94d47fea7a4ff1dc875	Assimilatory nitrate reduction	narB	0	0	0	197	0	0	0	2	0	0	0	0	0	0	0	0	2	0	4	0	186	310	96	146	220	277	220	197	343	358	147	314
b08d4b6eb9b1af22219f2a5271afc9d3	Denitrification	narG	10	7	4	0	4	5	7	6	2	5	6	2	6	8	2	5	2	0	1	0	3	2	1	1	4	2	1	0	6	5	4	2
1_b08d4b6eb9b1af22219f2a5271afc9d3	Dissimilatory nitrate reduction	narG	10	7	4	0	4	5	7	6	2	5	6	2	6	8	2	5	2	0	1	0	3	2	1	1	4	2	1	0	6	5	4	2
b09e51085179b15887ae3a18fe5d08ee	Organic degradation and synthesis	gdh_K15371	0	8	2	0	0	3	0	1	3	5	2	3	3	4	0	0	2	0	3	2	2	4	2	2	2	2	2	0	6	4	4	3
B1Y2Z8	Organic degradation and synthesis	gs_K00265	2	8	0	4	5	3	0	0	1	1	0	0	5	2	0	2	0	6	1	2	0	2	2	2	2	0	0	4	4	1	0	2
b4839dbb516fb30795d7063e3209e960	Organic degradation and synthesis	gdh_K00262	0	0	0	2	0	0	0	0	0	0	0	0	0	0	0	0	16	8	0	5	10	7	8	6	7	6	4	2	2	1	4	5
bec331859a840bfe55db444f064b4c80	Denitrification	narZ	0	1	0	6	0	3	2	0	1	4	0	0	0	1	2	6	13	12	9	8	2	17	0	0	6	4	4	6	2	9	9	10
1_bec331859a840bfe55db444f064b4c80	Dissimilatory nitrate reduction	narZ	0	1	0	6	0	3	2	0	1	4	0	0	0	1	2	6	13	12	9	8	2	17	0	0	6	4	4	6	2	9	9	10
c006cb4c59ef0eca6eb0aeb8fde36489	Organic degradation and synthesis	gdh_K15371	0	0	0	12	4	0	1	1	1	0	0	0	1	0	1	0	25	14	19	9	10	5	12	5	4	4	2	12	10	12	9	5
C6L5U9	Denitrification	nosZ	2	4	12	4	8	13	6	6	15	8	13	2	6	8	6	9	0	4	12	9	2	0	2	2	8	0	0	4	2	2	0	4
C7NVW4	Denitrification	norB	0	0	0	8	0	0	0	0	0	0	0	0	0	0	0	0	5	5	8	3	6	17	7	7	14	4	2	8	20	7	6	9
C7R2K3	Assimilatory nitrate reduction	nasB	0	0	0	4	0	0	0	0	0	0	0	0	0	0	0	0	0	0	0	0	3	17	8	2	4	6	2	4	15	21	5	4
c8aab622e2eadad5c96546d41a0fe02c	Organic degradation and synthesis	gdh_K15371	0	0	0	8	0	0	0	0	0	0	0	0	0	0	0	0	22	14	6	14	6	8	8	2	2	14	8	8	2	12	8	10
C9LVZ1	Organic degradation and synthesis	gs_K00266	14	2	1	0	5	8	2	6	9	6	2	2	2	2	4	2	0	1	0	0	0	2	0	0	0	2	2	0	1	1	3	2
d550defe1f90baf912cb096de720ed5d	Organic degradation and synthesis	gdh_K15371	0	0	0	0	0	0	0	0	0	0	0	0	0	0	0	0	6	2	6	7	6	4	10	4	7	6	8	0	10	8	3	8
D5ZP58	Organic degradation and synthesis	ureC	611	647	495	152	748	594	363	374	586	519	558	372	384	559	351	285	262	581	598	155	150	1146	168	188	185	252	713	152	246	406	267	301
d670e8be132c4d12ffad339e43632b0f	Assimilatory nitrate reduction	nirA	0	10	0	4	2	0	2	0	0	8	4	0	0	2	0	5	0	0	0	0	0	2	0	0	3	1	2	4	9	4	2	2
D6EEH3	Assimilatory nitrate reduction	nasA	3	5	4	0	6	2	3	3	7	3	2	8	4	0	2	1	2	0	0	2	0	0	0	1	0	0	0	0	2	0	0	1
d85db8794f25e5025b56ca40b1a1dbc4	Organic degradation and synthesis	gdh_K15371	0	0	0	64	0	0	0	0	0	0	0	0	1	0	0	0	151	108	63	61	55	98	41	40	53	29	24	64	78	47	52	100
d9475a6889de79887247dcca5d9cce9d	Organic degradation and synthesis	gdh_K00262	8	7	3	0	8	9	3	1	7	10	10	4	2	2	4	3	5	1	3	0	2	1	2	1	2	4	2	0	0	2	3	4
dcca85ec5f84b96676f0a5c2c71555a1	Organic degradation and synthesis	gdh_K15371	4	0	12	181	3	2	0	0	6	1	1	3	1	7	0	4	50	13	20	30	55	151	230	144	241	171	64	181	161	144	28	94
de512168a7d18970ea2598f9a5d8d840	Assimilatory nitrate reduction	nasA	0	0	0	4	0	0	0	0	0	0	0	0	0	0	0	0	7	0	5	2	2	2	2	5	3	2	2	4	3	5	5	5
e34fe0fa5c1a265983a910a7d82f6adb	Assimilatory nitrate reduction	nasA	3	5	4	16	1	2	2	3	7	3	1	1	0	0	2	2	14	10	7	9	1	20	1	8	3	3	11	16	12	9	6	6
e36661f1f821b9754c70eb1e85271cf9	Denitrification	norB	122	136	76	59	148	131	77	85	118	115	82	73	88	141	107	58	58	68	54	59	79	98	68	72	70	93	62	59	120	126	95	111
E6K1F3	Denitrification	nirK	6	28	2	2	4	9	7	2	2	12	3	1	2	6	2	9	4	0	2	2	2	2	0	2	2	5	6	2	19	2	1	6
E6P9F5	Denitrification	nirK	5	6	4	2	3	6	2	4	5	3	8	1	2	1	3	3	0	0	0	0	1	1	0	0	2	0	0	2	0	0	1	1
F0M2P5	Dissimilatory nitrate reduction	nirB	7	0	4	0	3	7	4	7	1	7	4	3	0	2	5	1	0	0	2	0	0	3	2	0	0	0	1	0	0	0	0	1
F2U7J5	Organic degradation and synthesis	glsA	19	41	24	92	20	47	16	4	28	6	11	20	19	6	15	13	58	58	52	46	135	175	93	46	129	66	123	92	110	102	89	97
F4PPY6	Organic degradation and synthesis	asnB	7	10	6	0	11	7	0	2	0	3	2	0	4	4	4	2	0	0	0	0	0	0	0	0	0	0	0	0	0	0	0	1
f595303bfb2c56057c3b7ee7974f2f0a	Denitrification	narJ	33	32	16	0	18	26	9	14	12	8	12	20	15	14	9	8	4	3	7	5	5	7	4	7	2	1	2	0	9	6	4	8
1_f595303bfb2c56057c3b7ee7974f2f0a	Dissimilatory nitrate reduction	narJ	33	32	16	0	18	26	9	14	12	8	12	20	15	14	9	8	4	3	7	5	5	7	4	7	2	1	2	0	9	6	4	8
f7a868ccc3039cdd9c9de4e7494f4a85	Organic degradation and synthesis	glnA	0	0	0	10	0	0	0	0	0	0	0	1	0	0	0	0	9	1	9	8	8	13	15	6	15	17	5	10	13	3	6	23
F8S8P5	Denitrification	nosZ	0	1	0	3	3	0	1	1	1	1	0	7	1	7	2	2	1	2	4	2	1	7	0	1	1	3	1	3	3	1	2	0
F9EIH6	Denitrification	narH	29	39	26	8	24	32	18	26	20	20	7	14	26	35	24	11	10	33	13	6	9	27	24	21	6	16	22	8	23	32	13	12
1_F9EIH6	Dissimilatory nitrate reduction	narH	29	39	26	8	24	32	18	26	20	20	7	14	26	35	24	11	10	33	13	6	9	27	24	21	6	16	22	8	23	32	13	12
fc2af47fa813ebb79b3dfbe09c0f6661	Denitrification	norB	42	64	51	49	63	67	34	51	62	37	62	21	29	39	39	45	108	53	66	36	26	101	37	44	80	56	43	49	114	108	40	121
ff86d78f620e46a4a7532feee6e312a2	Others	hcp	26	30	14	7	16	34	10	19	12	13	11	13	25	33	14	12	3	4	1	2	4	2	4	5	7	1	0	7	9	9	11	2
G8ASU4	Assimilatory nitrate reduction	nasA	109	111	112	43	165	104	62	79	86	109	104	85	45	138	65	65	51	70	62	36	52	40	17	53	56	66	68	43	68	35	48	65
G8PI77	Denitrification	norB	8	13	13	0	2	6	5	2	5	6	4	0	7	7	1	3	1	1	1	2	3	1	0	0	1	0	1	0	4	2	1	1
G8Q491	Denitrification	napA	0	0	0	10	0	0	0	0	0	0	0	0	0	0	0	0	14	4	1	5	5	20	7	7	10	4	1	10	9	7	13	8
1_G8Q491	Dissimilatory nitrate reduction	napA	0	0	0	10	0	0	0	0	0	0	0	0	0	0	0	0	14	4	1	5	5	20	7	7	10	4	1	10	9	7	13	8
G8Q9P7	Denitrification	norC	0	0	0	12	0	0	0	0	0	0	0	0	0	0	0	0	5	2	3	5	0	16	2	3	12	2	5	12	6	0	9	6
H6SJ88	Organic degradation and synthesis	gdh_K15371	0	0	0	47	0	0	0	0	0	0	0	0	0	0	0	0	2	0	7	5	71	189	94	86	79	108	86	47	127	114	80	135
K0ID13	Denitrification	nirK	16	16	12	6	20	30	14	8	18	24	17	12	11	16	2	3	6	9	8	8	4	2	6	5	0	7	4	6	0	10	4	4
K0IDG6	Nitrification	amoB_A	12	6	7	4	8	18	6	0	8	2	2	8	0	6	6	4	0	4	6	2	2	4	6	2	2	0	0	4	4	2	0	4
K0IHK8	Nitrification	amoC_A	60	66	78	22	66	64	30	32	58	62	42	50	40	39	24	37	18	22	18	16	12	32	24	14	28	30	20	22	28	34	28	20
K9UZU1	Organic degradation and synthesis	asnB	20	40	22	0	18	66	16	6	30	24	16	10	10	10	0	6	2	2	4	2	4	0	2	4	0	0	6	0	4	2	0	6
L5NVS2	Organic degradation and synthesis	ureA	0	0	0	5	0	0	0	0	0	0	0	0	0	0	0	0	12	2	0	2	2	12	7	2	6	0	1	5	1	4	0	9
L9PPY1	Organic degradation and synthesis	glnA	0	0	0	7	0	1	0	0	0	0	0	1	0	0	0	0	25	10	8	8	4	9	6	11	15	10	4	7	12	10	3	21
P54388	Organic degradation and synthesis	gdh_K00262	10	10	14	0	4	22	22	6	22	24	8	2	8	4	4	6	0	2	0	0	0	0	0	0	2	0	0	0	0	0	0	2
pfd:PFDG_02810	Organic degradation and synthesis	gs_K00264	0	0	0	10	0	0	0	0	0	0	0	0	0	0	0	0	14	14	10	5	8	16	7	5	3	1	8	10	5	5	0	8
pfh:PFHG_00264	Organic degradation and synthesis	gs_K00264	1	0	0	16	0	0	0	0	0	0	0	0	0	0	0	0	0	0	0	0	18	24	6	10	50	12	14	16	22	10	4	8
Q03ME3	Organic degradation and synthesis	ureC	6	8	7	0	10	5	11	1	10	6	9	4	11	5	5	0	3	2	0	0	6	0	0	0	4	5	2	0	2	2	0	3
Q2HPU4	Denitrification	nirS	9	9	9	0	4	14	2	4	6	0	2	0	4	4	6	0	0	0	0	0	0	0	2	0	0	0	0	0	0	0	0	0
Q2HPV4	Denitrification	nirS	4	4	1	2	0	0	2	0	4	2	0	2	0	4	0	0	1	2	3	4	1	0	5	2	5	3	0	2	7	1	2	6
Q2HPX4	Denitrification	nirS	0	4	4	0	14	6	0	4	13	4	4	2	3	4	1	1	0	0	0	0	0	0	0	0	0	2	0	0	2	0	0	0
Q2N6W7	Organic degradation and synthesis	gdh_K15371	35	35	18	22	29	30	16	20	16	19	25	16	23	24	15	7	28	26	24	16	40	33	21	17	15	29	21	22	36	45	33	26
Q2WCJ1	Denitrification	nirS	0	0	0	47	0	0	0	0	0	0	0	0	0	0	0	0	0	0	2	0	54	79	40	48	76	134	68	47	140	98	55	84
Q3AAM4	Organic degradation and synthesis	gs_K00266	37	31	30	2	49	53	39	20	73	49	54	36	14	45	40	20	8	2	8	2	2	4	0	2	0	4	2	2	2	4	0	8
Q3K8R7	Organic degradation and synthesis	asnB	0	0	0	26	0	0	0	0	0	0	0	0	0	0	0	0	0	0	0	0	4	8	2	0	7	4	7	26	7	3	0	8
Q54MB4	Organic degradation and synthesis	asnB	2	8	6	0	2	2	4	2	0	0	0	0	4	6	2	4	0	0	0	0	0	2	2	0	2	0	0	0	0	2	0	0
Q5M1G6	Organic degradation and synthesis	ureC	10	19	13	0	14	12	5	4	5	8	8	4	4	6	10	9	3	2	3	0	2	4	2	0	5	4	0	0	1	3	2	3
Q6PRZ4	Denitrification	nirS	0	1	4	4	2	1	0	3	5	3	0	5	3	7	2	1	3	6	4	0	1	8	0	0	1	1	2	4	2	6	2	2
Q97L02	Organic degradation and synthesis	gs_K00266	0	0	0	1	0	0	0	0	0	0	0	0	0	0	0	0	4	3	1	9	2	5	6	3	13	5	3	1	7	18	2	0
Q9L2E6	Assimilatory nitrate reduction	nasA	10	20	6	2	17	10	5	2	9	13	10	5	5	10	3	6	2	0	0	0	5	5	5	4	2	8	3	2	5	3	4	0
Q9XDB7	Others	pmoC	29	35	35	2	30	33	25	14	46	41	25	40	30	33	26	24	2	6	4	8	10	10	4	5	8	4	3	2	13	13	8	4
W8PL74	Denitrification	norB	0	0	0	1	0	0	0	0	0	0	1	0	0	0	0	0	11	2	6	3	0	1	4	4	1	2	0	1	2	2	2	8
W8QEU2	Denitrification	nosZ	0	0	0	4	0	0	0	0	0	0	0	0	0	0	0	0	10	9	1	0	0	6	8	4	11	5	3	4	15	12	5	4
W9TBI6	Denitrification	napA	0	1	0	7	0	0	0	0	0	0	1	0	0	0	0	0	4	8	6	6	0	4	3	1	2	0	0	7	0	4	3	2
1_W9TBI6	Dissimilatory nitrate reduction	napA	0	1	0	7	0	0	0	0	0	0	1	0	0	0	0	0	4	8	6	6	0	4	3	1	2	0	0	7	0	4	3	2
X7Y1D6	Organic degradation and synthesis	nmo	17	40	28	0	10	26	20	20	7	4	20	10	20	0	13	6	0	0	0	4	0	2	0	2	2	2	4	0	0	2	0	0
X7ZW82	Organic degradation and synthesis	nmo	0	0	0	5	0	0	0	0	0	0	0	0	0	0	0	0	8	5	13	3	2	13	0	11	7	2	4	5	5	0	6	12
X8B4U4	Organic degradation and synthesis	nmo	6	9	5	1	7	9	3	2	4	8	1	12	8	10	3	2	1	0	3	0	1	15	10	3	8	6	2	1	2	5	10	10
